# Improving the coverage of credible sets in Bayesian genetic fine-mapping

**DOI:** 10.1101/781062

**Authors:** Anna Hutchinson, Hope Watson, Chris Wallace

## Abstract

Genome Wide Association Studies (GWAS) have successfully identified thousands of loci associated with human diseases. Bayesian genetic fine-mapping studies aim to identify the specific causal variants within GWAS loci responsible for each association, reporting credible sets of plausible causal variants, which are interpreted as containing the causal variant with some “coverage probability”.

Here, we use simulations to demonstrate that the coverage probabilities are over-conservative in most fine-mapping situations. We show that this is because fine-mapping data sets are not randomly selected from amongst all causal variants, but from amongst causal variants with larger effect sizes. We present a method to re-estimate the coverage of credible sets using rapid simulations based on the observed, or estimated, SNP correlation structure, we call this the “corrected coverage estimate”. This is extended to find “corrected credible sets”, which are the smallest set of variants such that their corrected coverage estimate meets the target coverage.

We use our method to improve the resolution of a fine-mapping study of type 1 diabetes. We found that in 27 out of 39 associated genomic regions our method could reduce the number of potentially causal variants to consider for follow-up, and found that none of the 95% or 99% credible sets required the inclusion of more variants – a pattern matched in simulations of well powered GWAS.

Crucially, our correction method requires only GWAS summary statistics and remains accurate when SNP correlations are estimated from a large reference panel. Using our method to improve the resolution of fine-mapping studies will enable more efficient expenditure of resources in the follow-up process of annotating the variants in the credible set to determine the implicated genes and pathways in human diseases.

**Author summary:** Pinpointing specific genetic variants within the genome that are causal for human diseases is difficult due to complex correlation patterns existing between variants. Consequently, researchers typically prioritise a set of plausible causal variants for functional validation - these sets of putative causal variants are called “credible sets”. We find that the probabilistic interpretation that these credible sets do indeed contain the true causal variant is variable, in that the reported probabilities often underestimate the true coverage of the causal variant in the credible set. We have developed a method to provide researchers with a “corrected coverage estimate” that the true causal variant appears in the credible set, and this has been extended to find “corrected credible sets”, allowing for more efficient allocation of resources in the expensive follow-up laboratory experiments. We used our method to reduce the number of genetic variants to consider as causal candidates for follow-up in 27 genomic regions that are associated with type 1 diabetes.
