## Supplementary material for "Improving the coverage of credible sets in Bayesian genetic fine-mapping": S1 Table

index_snp	pos	chr	muhat	nsnps	claimed coverage	corrected coverage	95% CI for corrected coverage	req_thr	corrected coverage of corrected credible set	95% CI for corrected coverage of corrected credible set	orig.nvar	new.nvar	diff	gene
rs10277986	51028987	7	6.3048	389	0.9908	0.9642	(0.9631,0.9736)	0.929443359	0.9501	(0.9472,0.9583)	12	11	-1
rs11203202	43825357	21	7.5512	222	0.9994	0.9904	(0.9859,0.9938)	0.800048828	0.9501	(0.9462,0.9593)	4	3	-1	UBASH3A
rs113010081	46457412	3	4.6716	1342	0.9539	0.9683	(0.9618,0.9701)	0.927823451	0.9501	(0.9458,0.9581)	51	46	-5	CCR5
rs11954020	35883251	5	3.7487	425	0.9515	0.9734	(0.9684,0.9784)	0.911376953	0.9501	(0.9413,0.9555)	74	65	-9	IL7R
rs12416116	90035654	10	6.7602	326	0.9557	0.9715	(0.9682,0.9808)	0.890780418	0.9504	(0.9416,0.9591)	2	2	0
rs12453507	38053207	17	4.9818	866	0.9541	0.9641	(0.962,0.9727)	0.925537109	0.9501	(0.9443,0.9542)	45	42	-3	IKZF3, ORMDL3, GSDMB
rs12927355	11194771	16	8.6524	564	0.9565	0.9588	(0.9476,0.9592)				17			DEXI
rs13415583	100764087	2	5.0086	849	0.9522	0.9705	(0.9618,0.9709)	0.929260254	0.95	(0.9403,0.9538)	58	52	-6	AFF3
rs1456988	98488007	14	5.1977	412	0.9661	0.9712	(0.9642,0.9721)	0.926147461	0.9501	(0.9453,0.9554)	23	22	-1
rs151234	28505660	16	6.6778	291	0.9861	0.9866	(0.9771,0.9878)	0.799477818	0.9498	(0.9428,0.9623)	2	2	0	IL27
rs1538171	126752884	6	6.4493	805	0.9517	0.9578	(0.949,0.96)				41
rs1615504	67526644	18	5.0485	198	0.9621	0.9714	(0.9657,0.9745)	0.927154541	0.95	(0.9441,0.9564)	21	20	-1	CD226
rs1893217	12809340	18	8.2344	284	0.9545	0.9469	(0.9383,0.9539)				12			PTPN2
rs193778	11351211	16	5.5501	391	0.9608	0.9769	(0.9698,0.9794)	0.889035381	0.9498	(0.9403,0.9529)	10	8	-2	DEXI
rs2111485	163110536	2	7.8919	354	0.9719	0.9948	(0.9913,0.9974)	0.731445313	0.9501	(0.9331,0.9526)	3	2	-1	IFIH1
rs229533	37587111	22	5.2505	231	0.9528	0.9857	(0.9801,0.9901)	0.887695313	0.95	(0.9415,0.9553)	6	5	-1	C1QTNF6, RAC2
rs2476601	114377568	1	21.8245	691	1	0.9969	(0.9953,0.9999)	0.792122466	0.9501	(0.9392,0.9613)	2	1	-1	PTPN22
rs3024505	206939904	1	6.582	390	0.9985	0.9942	(0.9893,0.9965)	0.761230469	0.95	(0.9353,0.9571)	3	2	-1	IL10
rs3087243	204738919	2	8.3665	557	0.9507	0.9558	(0.9507,0.9635)	0.946380615	0.95	(0.9482,0.9618)	16	16	0	CTLA4
rs34536443	10463118	19	7.8416	247	0.9985	0.994	(0.994,1)				1			TYK2
rs34593439	79234957	15	7.4954	335	0.9949	0.9894	(0.984,0.9946)	0.808392476	0.9501	(0.9378,0.9569)	2	2	0	CTSH
rs402072	47219122	19	5.3691	169	0.9657	0.9766	(0.9704,0.9807)	0.903573017	0.9501	(0.9415,0.9558)	11	10	-1
rs4820830	30531091	22	6.0028	844	0.9515	0.9594	(0.9518,0.964)	0.945068359	0.95	(0.9473,0.9591)	42	41	-1
rs516246	49206172	19	6.4328	201	0.9611	0.9711	(0.9626,0.9729)	0.925048828	0.95	(0.9405,0.9551)	11	10	-1	FUT2
rs56994090	101306447	14	5.978	87	0.9732	0.9879	(0.9825,0.9921)	0.854886389	0.9497	(0.939,0.954)	6	4	-2
rs6043409	1616206	20	5.4318	371	0.9661	0.983	(0.9782,0.9856)	0.87890625	0.9501	(0.9436,0.9565)	9	6	-3
rs61839660	6094697	10	11.8698	343	0.9752	0.9899	(0.9835,0.9918)	0.796875	0.9501	(0.9389,0.9545)	4	3	-1	IL2RA
rs62447205	50465830	7	5.7204	692	0.9531	0.9646	(0.9614,0.9688)	0.928344727	0.9501	(0.9407,0.9507)	27	25	-2	IKZF1
rs6476839	4290823	9	5.8711	280	0.954	0.9714	(0.963,0.9727)	0.927856445	0.9501	(0.9433,0.9554)	14	13	-1	GLIS3
rs6518350	45621817	21	4.3775	191	0.9542	0.9805	(0.9772,0.9859)	0.89902938	0.9502	(0.9452,0.9575)	9	8	-1	ICOSLG
rs653178	112007756	12	13.5427	538	0.9999	0.9894	(0.9837,0.993)	0.860905977	0.9508	(0.9485,0.9702)	2	2	0	SH2B3
rs705705	56435504	12	9.9272	70	0.9921	0.9811	(0.976,0.9855)	0.894287109	0.95	(0.9459,0.9587)	8	7	-1	IKZF4
rs72727394	38847022	15	5.1312	219	0.9648	0.9703	(0.9635,0.9728)	0.921508789	0.95	(0.9396,0.9543)	17	15	-2	RASGRP1
rs72928038	90976768	6	7.5324	292	0.981	0.996	(0.989,0.9975)				1			BACH2
rs757411	38775150	17	4.8128	193	0.9518	0.961	(0.9547,0.9683)	0.939331055	0.9501	(0.9456,0.9602)	37	32	-5	CCR7
rs75793288	123243596	4	7.168	705	0.9517	0.9542	(0.9467,0.9663)				16			IL2, IL21
rs8056814	75252327	16	8.4663	607	0.9514	0.953	(0.9498,0.9673)				4			BCAR1
rs917911	9905851	12	4.4743	563	0.9502	0.9728	(0.969,0.9804)	0.883259944	0.9501	(0.9375,0.9517)	33	12	-21	CD69
rs9585056	100081766	13	5.5687	165	0.959	0.9962	(0.9846,0.9951)	0.701109024	0.9493	(0.94,0.9641)	2	1	-1	GPR183
