## Supplementary material for "Improving the coverage of credible sets in Bayesian genetic fine-mapping": S2 Table

Index SNP	Standard 95% CS	PPs	SNP in corrected 95% CS?
rs10277986	imm_7_50982687	0.137765586	Y
rs10277986	imm_7_50983076	0.115951379	Y
rs10277986	imm_7_50982729	0.102007577	Y
rs10277986	imm_7_50995816	0.095702918	Y
rs10277986	imm_7_50992277	0.085181252	Y
rs10277986	imm_7_50988302	0.081105634	Y
rs10277986	imm_7_50987904	0.078219607	Y
rs10277986	imm_7_50994688	0.067139711	Y
rs10277986	imm_7_50987156	0.058365172	Y
rs10277986	imm_7_50984855	0.057863768	Y
rs10277986	imm_7_50991060	0.056444262	Y
rs10277986	imm_7_50994405	0.055042235	N
rs11203202	imm_21_42709255	0.326794377	Y
rs11203202	imm_21_42698791	0.264624544	Y
rs11203202	imm_21_42709079	0.260235308	Y
rs11203202	imm_21_42698426	0.147699125	N
rs113010081	imm_3_46432416	0.235057396	Y
rs113010081	imm_3_46389979	0.18390809	Y
rs113010081	imm_3_46315634	0.033515079	Y
rs113010081	imm_3_46314189	0.026345434	Y
rs113010081	imm_3_46375066	0.025368632	Y
rs113010081	imm_3_46332826	0.024173744	Y
rs113010081	imm_3_46320155	0.023062368	Y
rs113010081	imm_3_46325720	0.021505391	Y
rs113010081	imm_3_46315289	0.021350908	Y
rs113010081	imm_3_46377692	0.021283004	Y
rs113010081	imm_3_46364466	0.019293573	Y
rs113010081	imm_3_46422976	0.015033051	Y
rs113010081	imm_3_46250574	0.012507885	Y
rs113010081	imm_3_46254937	0.011903853	Y
rs113010081	imm_3_46298683	0.010981067	Y
rs113010081	imm_3_46457053	0.010460045	Y
rs113010081	imm_3_46275867	0.010438509	Y
rs113010081	imm_3_46430758	0.00952901	Y
rs113010081	imm_3_46425888	0.009307255	Y
rs113010081	imm_3_46277942	0.009160108	Y
rs113010081	imm_3_46434125	0.009122903	Y
rs113010081	imm_3_46228654	0.009002945	Y
rs113010081	imm_3_46427867	0.008999817	Y
rs113010081	imm_3_46429686	0.008916124	Y
rs113010081	imm_3_46435017	0.008872432	Y
rs113010081	imm_3_46436787	0.00885981	Y
rs113010081	imm_3_46449959	0.00882271	Y
rs113010081	imm_3_46421814	0.008743151	Y
rs113010081	imm_3_46434918	0.008528613	Y
rs113010081	imm_3_46421725	0.008516361	Y
rs113010081	imm_3_46420347	0.008376643	Y
rs113010081	imm_3_46434054	0.008307272	Y
rs113010081	imm_3_46425076	0.008253643	Y
rs113010081	imm_3_46433946	0.008198895	Y
rs113010081	imm_3_46432333	0.007856571	Y
rs113010081	imm_3_46418935	0.007778721	Y
rs113010081	imm_3_46426506	0.007506567	Y
rs113010081	imm_3_46419839	0.007241159	Y
rs113010081	imm_3_46419798	0.006977335	Y
rs113010081	imm_3_46251494	0.006885288	Y
rs113010081	imm_3_46262655	0.005538114	Y
rs113010081	imm_3_46452830	0.005408518	Y
rs113010081	imm_3_46402839	0.005317792	Y
rs113010081	imm_3_46452834	0.005297048	Y
rs113010081	imm_3_46252006	0.00505707	Y
rs113010081	imm_3_46386665	0.004908924	Y
rs113010081	imm_3_46450126	0.0048974	N
rs113010081	imm_3_46158184	0.004580167	N
rs113010081	imm_3_46410165	0.004372262	N
rs113010081	imm_3_46256465	0.004329638	N
rs113010081	imm_3_46125941	0.004230274	N
rs11954020	imm_5_35866860	0.101467331	Y
rs11954020	imm_5_35946286	0.038732187	Y
rs11954020	imm_5_35955135	0.033418486	Y
rs11954020	imm_5_35946176	0.033330204	Y
rs11954020	imm_5_35941991	0.031155736	Y
rs11954020	imm_5_35936889	0.031126986	Y
rs11954020	imm_5_35944052	0.029103753	Y
rs11954020	imm_5_35931482	0.02467468	Y
rs11954020	imm_5_35934016	0.023713246	Y
rs11954020	imm_5_35919008	0.021407003	Y
rs11954020	imm_5_35869380	0.021365888	Y
rs11954020	imm_5_35918933	0.018817851	Y
rs11954020	imm_5_35919561	0.018684414	Y
rs11954020	imm_5_35940371	0.016954041	Y
rs11954020	imm_5_35946936	0.016151928	Y
rs11954020	imm_5_35939754	0.015852589	Y
rs11954020	imm_5_35957827	0.015543954	Y
rs11954020	imm_5_35943129	0.015292243	Y
rs11954020	imm_5_35960505	0.014847184	Y
rs11954020	imm_5_35926370	0.013960134	Y
rs11954020	imm_5_35923960	0.013631883	Y
rs11954020	imm_5_35918998	0.013484372	Y
rs11954020	imm_5_35859878	0.012406773	Y
rs11954020	imm_5_35935021	0.012120932	Y
rs11954020	imm_5_35915186	0.010999555	Y
rs11954020	imm_5_35860350	0.010791274	Y
rs11954020	imm_5_35913671	0.010500155	Y
rs11954020	imm_5_35862787	0.010310846	Y
rs11954020	imm_5_35909629	0.010092436	Y
rs11954020	imm_5_35913598	0.010028183	Y
rs11954020	imm_5_35910891	0.009731213	Y
rs11954020	imm_5_35861242	0.009644539	Y
rs11954020	imm_5_35912031	0.009614743	Y
rs11954020	imm_5_35915844	0.009189854	Y
rs11954020	imm_5_35849862	0.009057271	Y
rs11954020	imm_5_35894768	0.009036667	Y
rs11954020	imm_5_35910984	0.009001596	Y
rs11954020	imm_5_35895620	0.008927085	Y
rs11954020	imm_5_35937614	0.008824232	Y
rs11954020	imm_5_35851603	0.008521332	Y
rs11954020	imm_5_35838793	0.008404641	Y
rs11954020	imm_5_35941684	0.008309158	Y
rs11954020	imm_5_35943772	0.008263289	Y
rs11954020	imm_5_35943961	0.008255237	Y
rs11954020	imm_5_35940646	0.008044267	Y
rs11954020	imm_5_35940968	0.007756939	Y
rs11954020	imm_5_35955375	0.007497272	Y
rs11954020	imm_5_35848171	0.007251116	Y
rs11954020	imm_5_35885698	0.007188082	Y
rs11954020	imm_5_35856650	0.007144147	Y
rs11954020	imm_5_35866490	0.00701851	Y
rs11954020	imm_5_35944231	0.006957061	Y
rs11954020	imm_5_35955674	0.006796909	Y
rs11954020	imm_5_35859311	0.006744789	Y
rs11954020	imm_5_35956321	0.006743392	Y
rs11954020	imm_5_35957023	0.006602907	Y
rs11954020	imm_5_35956443	0.006459192	Y
rs11954020	imm_5_35854626	0.006359733	Y
rs11954020	imm_5_35846025	0.005931091	Y
rs11954020	imm_5_35921739	0.005851291	Y
rs11954020	imm_5_35886386	0.005755519	Y
rs11954020	imm_5_35863403	0.005657153	Y
rs11954020	imm_5_35847525	0.005647686	Y
rs11954020	imm_5_35919743	0.005562843	Y
rs11954020	imm_5_35963066	0.00544989	Y
rs11954020	imm_5_35919491	0.005445723	N
rs11954020	imm_5_35929981	0.005297662	N
rs11954020	imm_5_35866114	0.004476876	N
rs11954020	imm_5_35836304	0.00412814	N
rs11954020	imm_5_35962333	0.004048846	N
rs11954020	imm_5_35893607	0.003990681	N
rs11954020	imm_5_35868959	0.003929423	N
rs11954020	imm_5_35843212	0.003757512	N
rs11954020	imm_5_35862713	0.003210442	N
rs12416116	imm_10_90025634	0.567541015	Y
rs12416116	imm_10_90041015	0.38812784	Y
rs12453507	imm_17_35162393	0.080905857	Y
rs12453507	imm_17_35278943	0.063165119	Y
rs12453507	imm_17_35183342	0.037549763	Y
rs12453507	imm_17_35289150	0.033903011	Y
rs12453507	imm_17_35282646	0.031801567	Y
rs12453507	imm_17_35286206	0.031488833	Y
rs12453507	imm_17_35285200	0.031480672	Y
rs12453507	imm_17_35304874	0.029806365	Y
rs12453507	imm_17_35288642	0.027923994	Y
rs12453507	imm_17_35280926	0.027047524	Y
rs12453507	imm_17_35283731	0.026975747	Y
rs12453507	imm_17_35285240	0.026932993	Y
rs12453507	imm_17_35286803	0.026875948	Y
rs12453507	imm_17_35293645	0.026738091	Y
rs12453507	imm_17_35297175	0.025155449	Y
rs12453507	imm_17_35321908	0.023883517	Y
rs12453507	imm_17_35282160	0.021671675	Y
rs12453507	imm_17_35278152	0.021251772	Y
rs12453507	imm_17_35294289	0.021247929	Y
rs12453507	imm_17_35299251	0.018967363	Y
rs12453507	imm_17_35285328	0.018252991	Y
rs12453507	imm_17_35319766	0.018236669	Y
rs12453507	imm_17_35296869	0.018055075	Y
rs12453507	imm_17_35229995	0.017053923	Y
rs12453507	imm_17_35175268	0.016841807	Y
rs12453507	imm_17_35317995	0.016537547	Y
rs12453507	imm_17_35302759	0.016364977	Y
rs12453507	imm_17_35310715	0.016235175	Y
rs12453507	imm_17_35317931	0.015132133	Y
rs12453507	imm_17_35310723	0.013904526	Y
rs12453507	imm_17_35315722	0.012235362	Y
rs12453507	imm_17_35316502	0.011796615	Y
rs12453507	imm_17_35314965	0.011427475	Y
rs12453507	imm_17_35191573	0.0112813	Y
rs12453507	imm_17_35316470	0.011086877	Y
rs12453507	imm_17_35163894	0.010525554	Y
rs12453507	imm_17_35319793	0.010346617	Y
rs12453507	imm_17_35239327	0.009662706	Y
rs12453507	imm_17_35165903	0.009566734	Y
rs12453507	imm_17_35223675	0.009558541	Y
rs12453507	imm_17_35175785	0.009482607	Y
rs12453507	imm_17_35216513	0.009405891	Y
rs12453507	imm_17_35320546	0.009010803	N
rs12453507	imm_17_35316907	0.008976589	N
rs12453507	imm_17_35315743	0.008360849	N
rs12927355	imm_16_11102272	0.262979561	Y
rs12927355	imm_16_11108299	0.139655654	N
rs12927355	imm_16_11098901	0.093372528	N
rs12927355	imm_16_11088745	0.086625627	N
rs12927355	imm_16_11081866	0.061521542	N
rs12927355	rs9746695	0.061409042	N
rs12927355	imm_16_11085325	0.051235307	N
rs12927355	imm_16_11082153	0.041138411	N
rs12927355	rs9652582	0.041117047	N
rs12927355	imm_16_11079103	0.025577896	N
rs12927355	imm_16_11079610	0.022405836	N
rs12927355	imm_16_11072518	0.017311366	N
rs12927355	imm_16_11083485	0.01454343	N
rs12927355	imm_16_11117948	0.012062153	N
rs12927355	imm_16_11087374	0.008942564	N
rs12927355	imm_16_11127221	0.00874227	N
rs12927355	imm_16_11074189	0.00784173	N
rs13415583	imm_2_100129131	0.128652856	Y
rs13415583	imm_2_100130519	0.040174467	Y
rs13415583	imm_2_100125510	0.036682624	Y
rs13415583	imm_2_100130332	0.03591407	Y
rs13415583	imm_2_100123712	0.032484959	Y
rs13415583	imm_2_100125889	0.031131553	Y
rs13415583	imm_2_100125717	0.031044245	Y
rs13415583	imm_2_100127588	0.030330147	Y
rs13415583	imm_2_100125141	0.030210973	Y
rs13415583	imm_2_100125909	0.029686819	Y
rs13415583	imm_2_100122441	0.02900284	Y
rs13415583	imm_2_100127905	0.02853438	Y
rs13415583	imm_2_100127980	0.026766769	Y
rs13415583	imm_2_100121429	0.024668715	Y
rs13415583	imm_2_100129218	0.022654201	Y
rs13415583	imm_2_100149259	0.016922769	Y
rs13415583	imm_2_100131256	0.015831414	Y
rs13415583	imm_2_100131509	0.015655937	Y
rs13415583	imm_2_100203999	0.015038098	Y
rs13415583	imm_2_100124569	0.014725636	Y
rs13415583	imm_2_100141205	0.013589213	Y
rs13415583	imm_2_100133514	0.012932857	Y
rs13415583	imm_2_100141729	0.012443598	Y
rs13415583	imm_2_100148688	0.012265034	Y
rs13415583	imm_2_100156604	0.012132334	Y
rs13415583	imm_2_100132124	0.012051256	Y
rs13415583	imm_2_100141854	0.012030459	Y
rs13415583	imm_2_100157013	0.011790629	Y
rs13415583	imm_2_100150622	0.011693396	Y
rs13415583	imm_2_100147262	0.011634942	Y
rs13415583	imm_2_100153149	0.011230136	Y
rs13415583	imm_2_100142352	0.010607839	Y
rs13415583	imm_2_100157215	0.010126292	Y
rs13415583	imm_2_100146701	0.010083732	Y
rs13415583	imm_2_100156309	0.009682017	Y
rs13415583	imm_2_100147998	0.009628408	Y
rs13415583	imm_2_100198587	0.009591894	Y
rs13415583	imm_2_100211520	0.00805339	Y
rs13415583	imm_2_100134318	0.008043911	Y
rs13415583	imm_2_100130557	0.007944727	Y
rs13415583	imm_2_100156339	0.007726744	Y
rs13415583	imm_2_100155778	0.007654501	Y
rs13415583	imm_2_100160308	0.007605028	Y
rs13415583	imm_2_100133664	0.007544912	Y
rs13415583	imm_2_100155922	0.007518828	Y
rs13415583	imm_2_100141477	0.007502916	Y
rs13415583	imm_2_100196780	0.00738867	Y
rs13415583	imm_2_100191799	0.006638935	Y
rs13415583	imm_2_100160834	0.00589798	Y
rs13415583	imm_2_100179931	0.005353031	Y
rs13415583	imm_2_100202166	0.004348605	Y
rs13415583	imm_2_100161639	0.004216603	Y
rs13415583	imm_2_100112827	0.003572446	N
rs13415583	imm_2_100113789	0.00350248	N
rs13415583	imm_2_100047881	0.003449892	N
rs13415583	imm_2_100112639	0.003234034	N
rs13415583	imm_2_100171560	0.002776338	N
rs13415583	imm_2_100098878	0.002646692	N
rs1456988	imm_14_97568704	0.080482041	Y
rs1456988	imm_14_97554864	0.053430257	Y
rs1456988	imm_14_97557340	0.050082029	Y
rs1456988	imm_14_97557760	0.048818389	Y
rs1456988	imm_14_97561085	0.047751569	Y
rs1456988	imm_14_97555268	0.045550003	Y
rs1456988	imm_14_97555336	0.045550003	Y
rs1456988	imm_14_97558557	0.045410352	Y
rs1456988	imm_14_97555806	0.044351404	Y
rs1456988	imm_14_97554880	0.043873021	Y
rs1456988	imm_14_97556636	0.043420516	Y
rs1456988	imm_14_97556298	0.043339546	Y
rs1456988	imm_14_97558639	0.041565102	Y
rs1456988	imm_14_97562596	0.041552029	Y
rs1456988	imm_14_97555193	0.039878758	Y
rs1456988	imm_14_97559161	0.039540219	Y
rs1456988	imm_14_97564431	0.039389261	Y
rs1456988	imm_14_97559059	0.036711541	Y
rs1456988	imm_14_97555984	0.029202803	Y
rs1456988	imm_14_97555873	0.028612886	Y
rs1456988	imm_14_97564147	0.026604599	Y
rs1456988	imm_14_97560322	0.02634131	Y
rs1456988	imm_14_97566313	0.024661836	N
rs151234	imm_16_28413161	0.67804819	Y
rs151234	imm_16_28413929	0.308049672	Y
rs1538171	imm_6_126716047	0.05730025	Y
rs1538171	imm_6_126706026	0.054594406	N
rs1538171	imm_6_126853621	0.03739396	N
rs1538171	imm_6_126740412	0.037303328	N
rs1538171	imm_6_126743660	0.037061724	N
rs1538171	imm_6_126817787	0.034546192	N
rs1538171	imm_6_126703551	0.029322478	N
rs1538171	imm_6_126857297	0.02658481	N
rs1538171	imm_6_126813380	0.026468642	N
rs1538171	imm_6_126767988	0.026443101	N
rs1538171	imm_6_126812836	0.025885616	N
rs1538171	imm_6_126815273	0.025075371	N
rs1538171	imm_6_126795257	0.024742599	N
rs1538171	imm_6_126794577	0.024637108	N
rs1538171	imm_6_126800484	0.023993907	N
rs1538171	imm_6_126794567	0.023609519	N
rs1538171	imm_6_126815180	0.021885811	N
rs1538171	imm_6_126800726	0.021236063	N
rs1538171	imm_6_126802921	0.021088579	N
rs1538171	imm_6_126809293	0.020537161	N
rs1538171	imm_6_126823127	0.019933757	N
rs1538171	imm_6_126785780	0.019767842	N
rs1538171	imm_6_126830837	0.018975227	N
rs1538171	imm_6_126877348	0.018827847	N
rs1538171	imm_6_126851563	0.018799926	N
rs1538171	imm_6_126800233	0.018759592	N
rs1538171	imm_6_126838804	0.018609434	N
rs1538171	imm_6_126875776	0.018001765	N
rs1538171	imm_6_126876708	0.017925147	N
rs1538171	imm_6_126842837	0.017623932	N
rs1538171	imm_6_126700736	0.017368219	N
rs1538171	imm_6_126797335	0.016113118	N
rs1538171	imm_6_126864328	0.015843992	N
rs1538171	imm_6_126844830	0.015728144	N
rs1538171	imm_6_126801280	0.015606017	N
rs1538171	imm_6_126702847	0.015006676	N
rs1538171	imm_6_126805883	0.014806614	N
rs1538171	imm_6_126809204	0.014609544	N
rs1538171	imm_6_126846948	0.013920724	N
rs1538171	imm_6_126796748	0.013308851	N
rs1538171	imm_6_126790186	0.012413015	N
rs1615504	imm_18_65678740	0.06706853	Y
rs1615504	imm_18_65677624	0.06601754	Y
rs1615504	imm_18_65694668	0.065295381	Y
rs1615504	imm_18_65688331	0.06150955	Y
rs1615504	imm_18_65690372	0.059077237	Y
rs1615504	imm_18_65676266	0.055102409	Y
rs1615504	imm_18_65678589	0.053399184	Y
rs1615504	imm_18_65682622	0.050578803	Y
rs1615504	imm_18_65676837	0.046906	Y
rs1615504	imm_18_65678681	0.046361855	Y
rs1615504	imm_18_65686164	0.045452466	Y
rs1615504	imm_18_65689804	0.04486884	Y
rs1615504	imm_18_65677705	0.044131271	Y
rs1615504	imm_18_65674240	0.038523665	Y
rs1615504	imm_18_65682875	0.038116321	Y
rs1615504	imm_18_65681419	0.036027061	Y
rs1615504	imm_18_65673801	0.032845231	Y
rs1615504	imm_18_65684380	0.032455546	Y
rs1615504	imm_18_65669823	0.027865032	Y
rs1615504	imm_18_65684941	0.025498722	Y
rs1615504	imm_18_65670184	0.024956621	N
rs1893217	imm_18_12799340	0.474494982	Y
rs1893217	imm_18_12779556	0.078550453	N
rs1893217	imm_18_12769763	0.075101619	N
rs1893217	imm_18_12769947	0.069648612	N
rs1893217	imm_18_12768715	0.068549969	N
rs1893217	imm_18_12769342	0.03992085	N
rs1893217	imm_18_12772448	0.033481933	N
rs1893217	imm_18_12765591	0.030965324	N
rs1893217	imm_18_12773086	0.026680862	N
rs1893217	imm_18_12764894	0.025492175	N
rs1893217	imm_18_12782940	0.022956176	N
rs1893217	imm_18_12840211	0.008690659	N
rs193778	imm_16_11235750	0.325642031	Y
rs193778	rs193778	0.113633273	Y
rs193778	imm_16_11262723	0.09677036	Y
rs193778	rs193779	0.09574223	Y
rs193778	imm_16_11262603	0.088900786	Y
rs193778	imm_16_11262605	0.088900786	Y
rs193778	imm_16_11270141	0.073035667	Y
rs193778	rs80945	0.034682203	Y
rs193778	rs181582	0.029105099	N
rs193778	imm_16_11243500	0.014358047	N
rs2111485	imm_2_162818782	0.432648958	Y
rs2111485	imm_2_162932767	0.412156866	Y
rs2111485	imm_2_162945636	0.127047844	N
rs229533	imm_22_35917057	0.404590085	Y
rs229533	imm_22_35919815	0.202885529	Y
rs229533	imm_22_35921264	0.17149978	Y
rs229533	imm_22_35911431	0.087349322	Y
rs229533	imm_22_35911623	0.076420381	Y
rs229533	imm_22_35923102	0.010038719	N
rs2476601	imm_1_114179091	0.856185774	Y
rs2476601	imm_1_114105331	0.143814226	N
rs3024505	imm_1_205010591	0.479874766	Y
rs3024505	imm_1_205006527	0.389602954	Y
rs3024505	imm_1_205009036	0.129054487	N
rs3087243	imm_2_204447164	0.334586607	Y
rs3087243	imm_2_204429377	0.174711951	Y
rs3087243	imm_2_204440959	0.096188017	Y
rs3087243	imm_2_204448026	0.094599522	Y
rs3087243	imm_2_204448068	0.081964541	Y
rs3087243	imm_2_204405186	0.02008374	Y
rs3087243	imm_2_204408934	0.019624399	Y
rs3087243	imm_2_204411499	0.019324626	Y
rs3087243	imm_2_204399783	0.017814782	Y
rs3087243	imm_2_204411503	0.017427448	Y
rs3087243	imm_2_204410905	0.015269868	Y
rs3087243	imm_2_204448920	0.01434491	Y
rs3087243	imm_2_204449795	0.014301384	Y
rs3087243	imm_2_204405113	0.012838292	Y
rs3087243	rs13030124	0.008942656	Y
rs3087243	imm_2_204449111	0.008726349	Y
rs34536443	imm_19_10324118	0.998518967	Y
rs34593439	imm_15_77022012	0.715729136	Y
rs34593439	imm_15_77021525	0.279183743	Y
rs402072	imm_19_51910962	0.14318547	Y
rs402072	imm_19_51897547	0.14190277	Y
rs402072	imm_19_51900321	0.139261416	Y
rs402072	imm_19_51913397	0.126506279	Y
rs402072	imm_19_51874682	0.111727086	Y
rs402072	imm_19_51887919	0.087669745	Y
rs402072	imm_19_51868592	0.060540836	Y
rs402072	imm_19_51915789	0.048827735	Y
rs402072	imm_19_51890772	0.042378002	Y
rs402072	imm_19_51906251	0.0385833	Y
rs402072	imm_19_51897795	0.025070005	N
rs4820830	imm_22_28874516	0.10295439	Y
rs4820830	imm_22_28863065	0.070458731	Y
rs4820830	imm_22_28861091	0.068135072	Y
rs4820830	imm_22_28903552	0.067623494	Y
rs4820830	imm_22_28882511	0.065711245	Y
rs4820830	imm_22_28872157	0.064581186	Y
rs4820830	imm_22_28833007	0.057296805	Y
rs4820830	imm_22_28911722	0.047413533	Y
rs4820830	imm_22_28780521	0.039225435	Y
rs4820830	imm_22_28777305	0.038667249	Y
rs4820830	imm_22_28802254	0.03769414	Y
rs4820830	imm_22_28762403	0.031311284	Y
rs4820830	imm_22_28713758	0.023024652	Y
rs4820830	imm_22_28920015	0.0218165	Y
rs4820830	imm_22_28751066	0.010308199	Y
rs4820830	imm_22_28718601	0.010296022	Y
rs4820830	imm_22_28870590	0.010174617	Y
rs4820830	imm_22_28630586	0.010039705	Y
rs4820830	imm_22_28824371	0.009627101	Y
rs4820830	imm_22_28723503	0.00962214	Y
rs4820830	imm_22_28859631	0.009482603	Y
rs4820830	imm_22_28900022	0.009064796	Y
rs4820830	imm_22_28907771	0.008598926	Y
rs4820830	imm_22_28714104	0.008374393	Y
rs4820830	imm_22_28867526	0.008365399	Y
rs4820830	imm_22_28875149	0.008163391	Y
rs4820830	imm_22_28823882	0.008118789	Y
rs4820830	imm_22_28849152	0.007950857	Y
rs4820830	imm_22_28661290	0.007891608	Y
rs4820830	imm_22_28673477	0.007656318	Y
rs4820830	imm_22_28574835	0.007356171	Y
rs4820830	imm_22_28842258	0.007128099	Y
rs4820830	imm_22_28922487	0.007080922	Y
rs4820830	imm_22_28704281	0.006650004	Y
rs4820830	imm_22_28754863	0.006505987	Y
rs4820830	imm_22_28688745	0.006098846	Y
rs4820830	imm_22_28718706	0.005946848	Y
rs4820830	imm_22_28735151	0.005501951	Y
rs4820830	imm_22_28604335	0.005202834	Y
rs4820830	imm_22_28594274	0.005163696	Y
rs4820830	imm_22_28632153	0.004793342	Y
rs4820830	imm_22_28714572	0.004402231	N
rs516246	imm_19_53897984	0.196236927	Y
rs516246	imm_19_53897920	0.18759123	Y
rs516246	imm_19_53901378	0.086739396	Y
rs516246	imm_19_53899018	0.0863426	Y
rs516246	imm_19_53900677	0.077358428	Y
rs516246	imm_19_53898797	0.075976495	Y
rs516246	imm_19_53899530	0.069215281	Y
rs516246	imm_19_53899069	0.05760347	Y
rs516246	imm_19_53900790	0.050802394	Y
rs516246	imm_19_53899604	0.047278576	Y
rs516246	imm_19_53901038	0.025988697	N
rs56994090	imm_14_100376200	0.566140984	Y
rs56994090	imm_14_100371735	0.132889001	Y
rs56994090	imm_14_100374628	0.102893115	Y
rs56994090	imm_14_100371843	0.080294292	Y
rs56994090	imm_14_100372216	0.057830226	N
rs56994090	imm_14_100377295	0.033177204	N
rs6043409	imm_20_1564206	0.33210696	Y
rs6043409	imm_20_1605529	0.215207694	Y
rs6043409	imm_20_1560819	0.114287226	Y
rs6043409	imm_20_1558551	0.081592958	Y
rs6043409	imm_20_1622340	0.074617087	Y
rs6043409	imm_20_1557952	0.068510408	Y
rs6043409	imm_20_1558939	0.040690205	N
rs6043409	imm_20_1561956	0.02277583	N
rs6043409	imm_20_1562288	0.016302611	N
rs61839660	imm_10_6136673	0.440734996	Y
rs61839660	imm_10_6134703	0.296738378	Y
rs61839660	imm_10_6137289	0.156883524	Y
rs61839660	imm_10_6129847	0.080867326	N
rs62447205	X1kg_7_50444707	0.084589573	Y
rs62447205	X1kg_7_50442815	0.067173651	Y
rs62447205	X1kg_7_50440784	0.062000448	Y
rs62447205	X1kg_7_50444638	0.061439689	Y
rs62447205	X1kg_7_50440745	0.056364975	Y
rs62447205	X1kg_7_50440336	0.052212254	Y
rs62447205	X1kg_7_50443325	0.046984589	Y
rs62447205	X1kg_7_50436446	0.045906612	Y
rs62447205	X1kg_7_50452567	0.044636723	Y
rs62447205	X1kg_7_50446121	0.042041735	Y
rs62447205	X1kg_7_50441257	0.038295092	Y
rs62447205	X1kg_7_50439818	0.033033555	Y
rs62447205	X1kg_7_50433798	0.032171509	Y
rs62447205	X1kg_7_50439107	0.031780858	Y
rs62447205	X1kg_7_50434291	0.031509578	Y
rs62447205	X1kg_7_50437045	0.031173944	Y
rs62447205	X1kg_7_50442423	0.030867252	Y
rs62447205	X1kg_7_50433324	0.026391893	Y
rs62447205	X1kg_7_50441364	0.026357205	Y
rs62447205	X1kg_7_50464335	0.02364036	Y
rs62447205	X1kg_7_50438098	0.016120076	Y
rs62447205	X1kg_7_50437873	0.01243555	Y
rs62447205	X1kg_7_50433148	0.011972923	Y
rs62447205	X1kg_7_50437475	0.011884419	Y
rs62447205	X1kg_7_50425645	0.011665256	Y
rs62447205	X1kg_7_50430452	0.010617861	N
rs62447205	X1kg_7_50425384	0.009792618	N
rs6476839	imm_9_4273682	0.131759785	Y
rs6476839	imm_9_4279196	0.128928324	Y
rs6476839	imm_9_4282152	0.114848841	Y
rs6476839	imm_9_4275986	0.109850004	Y
rs6476839	imm_9_4281747	0.107959914	Y
rs6476839	imm_9_4272536	0.07803613	Y
rs6476839	imm_9_4279050	0.058599984	Y
rs6476839	imm_9_4285880	0.049847638	Y
rs6476839	imm_9_4286430	0.045028437	Y
rs6476839	imm_9_4285583	0.042022933	Y
rs6476839	imm_9_4275119	0.031284362	Y
rs6476839	imm_9_4283150	0.024148958	Y
rs6476839	imm_9_4272942	0.016710833	Y
rs6476839	imm_9_4280544	0.014943876	N
rs6518350	imm_21_44447133	0.186972478	Y
rs6518350	imm_21_44447353	0.140892096	Y
rs6518350	imm_21_44446245	0.134869209	Y
rs6518350	imm_21_44449095	0.112203616	Y
rs6518350	imm_21_44447037	0.111872771	Y
rs6518350	imm_21_44448979	0.084269057	Y
rs6518350	imm_21_44453549	0.074339915	Y
rs6518350	imm_21_44452009	0.065564921	Y
rs6518350	imm_21_44445720	0.043179214	N
rs653178	imm_12_110368991	0.849300684	Y
rs653178	imm_12_110492139	0.150591134	Y
rs705705	imm_12_54766850	0.183535809	Y
rs705705	imm_12_54721771	0.169012851	Y
rs705705	imm_12_54698754	0.159952338	Y
rs705705	imm_12_54721679	0.155785873	Y
rs705705	imm_12_54703195	0.107573561	Y
rs705705	imm_12_54766915	0.090468403	Y
rs705705	imm_12_54689844	0.070354173	Y
rs705705	imm_12_54768447	0.055466813	N
rs72727394	imm_15_36687604	0.093361485	Y
rs72727394	imm_15_36693878	0.085017532	Y
rs72727394	imm_15_36634314	0.084902441	Y
rs72727394	imm_15_36693959	0.077809474	Y
rs72727394	imm_15_36656958	0.07515556	Y
rs72727394	imm_15_36693426	0.073386761	Y
rs72727394	imm_15_36689768	0.069148879	Y
rs72727394	imm_15_36690964	0.059447527	Y
rs72727394	imm_15_36691176	0.05551751	Y
rs72727394	imm_15_36694333	0.051071756	Y
rs72727394	imm_15_36624069	0.050791941	Y
rs72727394	imm_15_36687991	0.050684664	Y
rs72727394	imm_15_36686482	0.047343348	Y
rs72727394	imm_15_36701935	0.032425307	Y
rs72727394	imm_15_36645354	0.02379597	Y
rs72727394	imm_15_36708117	0.019589183	N
rs72727394	imm_15_36705303	0.015313697	N
rs72928038	imm_6_91033489	0.980983111	Y
rs757411	imm_17_36028676	0.267006573	Y
rs757411	imm_17_36029002	0.148156041	Y
rs757411	imm_17_36036643	0.134870627	Y
rs757411	imm_17_36023812	0.041442639	Y
rs757411	imm_17_36026491	0.030575164	Y
rs757411	imm_17_36078198	0.023802097	Y
rs757411	imm_17_36072734	0.022168542	Y
rs757411	imm_17_36027473	0.021260053	Y
rs757411	imm_17_36029331	0.019846795	Y
rs757411	imm_17_36016726	0.019341725	Y
rs757411	imm_17_36072124	0.017950689	Y
rs757411	imm_17_36049469	0.017775636	Y
rs757411	imm_17_36032014	0.017425001	Y
rs757411	imm_17_36073024	0.016818206	Y
rs757411	imm_17_36058087	0.016238565	Y
rs757411	imm_17_36034704	0.015894409	Y
rs757411	imm_17_36070052	0.015651536	Y
rs757411	imm_17_36009191	0.012804823	Y
rs757411	imm_17_36010495	0.011591207	Y
rs757411	imm_17_36067350	0.011555796	Y
rs757411	imm_17_36011255	0.011445573	Y
rs757411	imm_17_36008547	0.011229234	Y
rs757411	imm_17_36011315	0.00889015	Y
rs757411	imm_17_36077928	0.003262952	Y
rs757411	imm_17_36077727	0.003235734	Y
rs757411	imm_17_36078162	0.002957135	Y
rs757411	imm_17_36080588	0.002816536	Y
rs757411	imm_17_36081192	0.002694716	Y
rs757411	imm_17_36079083	0.00269442	Y
rs757411	imm_17_36008326	0.002664593	Y
rs757411	imm_17_36098529	0.002639308	Y
rs757411	imm_17_36050768	0.002631017	Y
rs757411	imm_17_36041874	0.002544166	N
rs757411	imm_17_36070640	0.002530233	N
rs757411	imm_17_36044601	0.002515104	N
rs757411	imm_17_36039977	0.002493264	N
rs757411	imm_17_36099996	0.002415139	N
rs75793288	imm_4_123403861	0.663929665	Y
rs75793288	imm_4_123760791	0.036287936	N
rs75793288	imm_4_123589226	0.031131696	N
rs75793288	imm_4_123571375	0.029945666	N
rs75793288	imm_4_123675907	0.028410757	N
rs75793288	imm_4_123561564	0.023725832	N
rs75793288	imm_4_123535526	0.018147192	N
rs75793288	imm_4_123596932	0.018015621	N
rs75793288	imm_4_123645235	0.017769769	N
rs75793288	imm_4_123651448	0.017405693	N
rs75793288	imm_4_123491118	0.015761821	N
rs75793288	imm_4_123552627	0.015349701	N
rs75793288	imm_4_123483935	0.012102727	N
rs75793288	imm_4_123556368	0.008676863	N
rs75793288	imm_4_123351942	0.007831407	N
rs75793288	imm_4_123296345	0.007196227	N
rs8056814	imm_16_73809828	0.631698728	Y
rs8056814	imm_16_73843985	0.175606789	N
rs8056814	imm_16_73804584	0.074270098	N
rs8056814	imm_16_73809662	0.069836107	N
rs917911	imm_12_9797118	0.436168609	Y
rs917911	imm_12_9801431	0.385000323	Y
rs917911	imm_12_9814096	0.011122855	Y
rs917911	imm_12_9803997	0.008010175	Y
rs917911	imm_12_9814118	0.006684457	Y
rs917911	imm_12_9807907	0.005620445	Y
rs917911	imm_12_9816697	0.005420238	Y
rs917911	imm_12_9816706	0.005385716	Y
rs917911	imm_12_9817331	0.005304447	Y
rs917911	imm_12_9816603	0.005304447	Y
rs917911	imm_12_9816179	0.004994126	Y
rs917911	imm_12_9817025	0.004934217	Y
rs917911	imm_12_9818051	0.004902967	N
rs917911	imm_12_9815719	0.004755866	N
rs917911	imm_12_9817891	0.00474353	N
rs917911	imm_12_9817664	0.004685264	N
rs917911	imm_12_9816499	0.004560965	N
rs917911	imm_12_9816431	0.004362726	N
rs917911	imm_12_9820946	0.004180448	N
rs917911	imm_12_9767358	0.003005734	N
rs917911	imm_12_9766165	0.002803444	N
rs917911	imm_12_9766166	0.00275506	N
rs917911	imm_12_9769090	0.002588189	N
rs917911	imm_12_9780424	0.002485602	N
rs917911	imm_12_9769850	0.002463733	N
rs917911	imm_12_9770502	0.002405678	N
rs917911	imm_12_9769922	0.00229133	N
rs917911	imm_12_9770635	0.00229133	N
rs917911	imm_12_9777228	0.00219335	N
rs917911	imm_12_9776793	0.002187146	N
rs917911	imm_12_9768463	0.002181532	N
rs917911	imm_12_9770693	0.002180382	N
rs917911	imm_12_9770351	0.00217679	N
rs9585056	X1kg_13_98879767	0.936898527	Y
rs9585056	X1kg_13_98878869	0.022140405	N
