## Supplementary material for "Improving the coverage of credible sets in Bayesian genetic fine-mapping": S3 Table

index_snp	pos	chr	muhat	nsnps	claimed coverage	corrected coverage	95% CI for corrected coverage	req_thr	corrected coverage of corrected credible set	95% CI for corrected coverage of corrected credible set	orig.nvar	new.nvar	diff	gene
rs10277986	51028987	7	6.3048	389	0.9908	0.9932	(0.9925,0.997)	0.982177734	0.9901	(0.9878,0.9937)	12	12	0
rs11203202	43825357	21	7.5512	222	0.9994	0.9979	(0.9956,0.9995)	0.955643387	0.9903	(0.9871,0.9946)	4	4	0	UBASH3A
rs113010081	46457412	3	4.6716	1342	0.9901	0.9929	(0.9907,0.995)	0.985546875	0.9901	(0.987,0.9923)	102	87	-15	CCR5
rs11954020	35883251	5	3.7487	425	0.9901	0.996	(0.9934,0.9973)	0.977661133	0.99	(0.9865,0.9915)	128	91	-37	IL7R
rs12416116	90035654	10	6.7602	326	0.9919	0.9962	(0.991,0.9978)	0.982460009	0.9903	(0.9846,0.9946)	9	6	-3
rs12453507	38053207	17	4.9818	866	0.9905	0.9958	(0.9927,0.9961)	0.983007813	0.9901	(0.9877,0.9923)	73	63	-10	IKZF3, ORMDL3, GSDMB
rs12927355	11194771	16	8.6524	564	0.992	0.9928	(0.9914,0.9954)	0.986083984	0.9901	(0.9884,0.9927)	24	23	-1	DEXI
rs13415583	100764087	2	5.0086	849	0.99	0.997	(0.9937,0.997)	0.98034668	0.99	(0.9871,0.9922)	80	71	-9	AFF3
rs1456988	98488007	14	5.1977	412	0.9907	0.9972	(0.9941,0.9977)	0.980712891	0.99	(0.988,0.9935)	25	24	-1
rs151234	28505660	16	6.6778	291	0.9911	0.9947	(0.9916,0.9984)	0.979045395	0.9899	(0.9856,0.9947)	4	2	-2	IL27
rs1538171	126752884	6	6.4493	805	0.9905	0.9914	(0.989,0.994)				62
rs1615504	67526644	18	5.0485	198	0.9912	0.9964	(0.9946,0.9982)	0.9765625	0.9901	(0.9868,0.9926)	27	22	-5	CD226
rs1893217	12809340	18	8.2344	284	0.9914	0.9955	(0.9942,0.9984)	0.982226741	0.9903	(0.9869,0.9937)	22	19	-3	PTPN2
rs193778	11351211	16	5.5501	391	0.9902	0.997	(0.9917,0.9962)	0.979492188	0.9901	(0.9852,0.992)	21	13	-8	DEXI
rs2111485	163110536	2	7.8919	354	1	0.9991	(0.9974,1)	0.947912147	0.9902	(0.9906,0.9975)	4	3	-1	IFIH1
rs229533	37587111	22	5.2505	231	0.9913	0.9974	(0.9951,0.9991)	0.961669922	0.99	(0.9845,0.994)	16	8	-8	C1QTNF6, RAC2
rs2476601	114377568	1	21.8245	691	1	1	(0.9999,1)	0.918971002	0.9904	(0.9891,0.9968)	2	2	0	PTPN22
rs3024505	206939904	1	6.582	390	0.9985	0.9986	(0.9973,1)	0.94549913	0.9902	(0.9896,0.9961)	3	3	0	IL10
rs3087243	204738919	2	8.3665	557	0.9909	0.9895	(0.986,0.9928)				22			CTLA4
rs34536443	10463118	19	7.8416	247	0.9985	0.999	(0.997,1)				1			TYK2
rs34593439	79234957	15	7.4954	335	0.9949	0.9983	(0.9956,1)	0.945913261	0.99	(0.9843,0.9938)	2	2	0	CTSH
rs402072	47219122	19	5.3691	169	0.9908	0.9967	(0.9939,0.9973)	0.975463867	0.9901	(0.9852,0.992)	13	12	-1
rs4820830	30531091	22	6.0028	844	0.9906	0.9934	(0.9909,0.9952)	0.984619141	0.99	(0.9858,0.9921)	56	52	-4
rs516246	49206172	19	6.4328	201	0.9962	0.9961	(0.992,0.9968)	0.979003906	0.9901	(0.9851,0.9909)	13	12	-1	FUT2
rs56994090	101306447	14	5.978	87	0.9924	0.999	(0.9963,0.9994)	0.971493833	0.9901	(0.9901,0.9972)	7	6	-1
rs6043409	1616206	20	5.4318	371	0.9913	0.9984	(0.9952,0.9985)	0.970653912	0.9903	(0.9871,0.9931)	14	10	-4
rs61839660	6094697	10	11.8698	343	0.9985	0.9979	(0.9951,0.9991)	0.969964246	0.9901	(0.9872,0.9949)	5	4	-1	IL2RA
rs62447205	50465830	7	5.7204	692	0.99	0.9962	(0.9947,0.9975)	0.980407715	0.99	(0.9883,0.9922)	49	34	-15	IKZF1
rs6476839	4290823	9	5.8711	280	0.9941	0.9955	(0.9936,0.9968)	0.979492188	0.9901	(0.9855,0.9915)	18	17	-1	GLIS3
rs6518350	45621817	21	4.3775	191	0.9904	0.9979	(0.9956,0.9987)	0.967773438	0.9901	(0.9867,0.9929)	27	11	-16	ICOSLG
rs653178	112007756	12	13.5427	538	0.9999	0.9975	(0.9951,0.9999)	0.946702295	0.9907	(0.9819,0.9928)	2	2	0	SH2B3
rs705705	56435504	12	9.9272	70	0.9921	0.9986	(0.9945,0.9982)	0.974439688	0.99	(0.9871,0.9937)	8	8	0	IKZF4
rs72727394	38847022	15	5.1312	219	0.9905	0.9944	(0.992,0.9961)	0.985107422	0.99	(0.9878,0.9938)	21	19	-2	RASGRP1
rs72928038	90976768	6	7.5324	292	0.9932	0.999	(0.996,1)	0.928766492	0.9909	(0.9846,0.9959)	2	1	-1	BACH2
rs757411	38775150	17	4.8128	193	0.9901	0.9901	(0.9883,0.9952)				56			CCR7
rs75793288	123243596	4	7.168	705	0.9904	0.9825	(0.9821,0.9925)				27			IL2, IL21
rs8056814	75252327	16	8.4663	607	0.9903	0.9916	(0.9853,0.9949)				11			BCAR1
rs917911	9905851	12	4.4743	563	0.99	0.9922	(0.9907,0.9967)	0.979061415	0.9899	(0.9854,0.9924)	144	64	-80	CD69
rs9585056	100081766	13	5.5687	165	0.9914	0.9998	(0.9941,0.9998)	0.958437813	0.9898	(0.9868,0.996)	8	2	-6	GPR183
