## Supplementary material for "Improving the coverage of credible sets in Bayesian genetic fine-mapping": S4 Table

Index SNP	Standard 99% CS	PPs	SNP in corrected 99% CS?
rs10277986	imm_7_50982687	0.137765586	Y
rs10277986	imm_7_50983076	0.115951379	Y
rs10277986	imm_7_50982729	0.102007577	Y
rs10277986	imm_7_50995816	0.095702918	Y
rs10277986	imm_7_50992277	0.085181252	Y
rs10277986	imm_7_50988302	0.081105634	Y
rs10277986	imm_7_50987904	0.078219607	Y
rs10277986	imm_7_50994688	0.067139711	Y
rs10277986	imm_7_50987156	0.058365172	Y
rs10277986	imm_7_50984855	0.057863768	Y
rs10277986	imm_7_50991060	0.056444262	Y
rs10277986	imm_7_50994405	0.055042235	Y
rs11203202	imm_21_42709255	0.326794377	Y
rs11203202	imm_21_42698791	0.264624544	Y
rs11203202	imm_21_42709079	0.260235308	Y
rs11203202	imm_21_42698426	0.147699125	Y
rs113010081	imm_3_46432416	0.235057396	Y
rs113010081	imm_3_46389979	0.18390809	Y
rs113010081	imm_3_46315634	0.033515079	Y
rs113010081	imm_3_46314189	0.026345434	Y
rs113010081	imm_3_46375066	0.025368632	Y
rs113010081	imm_3_46332826	0.024173744	Y
rs113010081	imm_3_46320155	0.023062368	Y
rs113010081	imm_3_46325720	0.021505391	Y
rs113010081	imm_3_46315289	0.021350908	Y
rs113010081	imm_3_46377692	0.021283004	Y
rs113010081	imm_3_46364466	0.019293573	Y
rs113010081	imm_3_46422976	0.015033051	Y
rs113010081	imm_3_46250574	0.012507885	Y
rs113010081	imm_3_46254937	0.011903853	Y
rs113010081	imm_3_46298683	0.010981067	Y
rs113010081	imm_3_46457053	0.010460045	Y
rs113010081	imm_3_46275867	0.010438509	Y
rs113010081	imm_3_46430758	0.00952901	Y
rs113010081	imm_3_46425888	0.009307255	Y
rs113010081	imm_3_46277942	0.009160108	Y
rs113010081	imm_3_46434125	0.009122903	Y
rs113010081	imm_3_46228654	0.009002945	Y
rs113010081	imm_3_46427867	0.008999817	Y
rs113010081	imm_3_46429686	0.008916124	Y
rs113010081	imm_3_46435017	0.008872432	Y
rs113010081	imm_3_46436787	0.00885981	Y
rs113010081	imm_3_46449959	0.00882271	Y
rs113010081	imm_3_46421814	0.008743151	Y
rs113010081	imm_3_46434918	0.008528613	Y
rs113010081	imm_3_46421725	0.008516361	Y
rs113010081	imm_3_46420347	0.008376643	Y
rs113010081	imm_3_46434054	0.008307272	Y
rs113010081	imm_3_46425076	0.008253643	Y
rs113010081	imm_3_46433946	0.008198895	Y
rs113010081	imm_3_46432333	0.007856571	Y
rs113010081	imm_3_46418935	0.007778721	Y
rs113010081	imm_3_46426506	0.007506567	Y
rs113010081	imm_3_46419839	0.007241159	Y
rs113010081	imm_3_46419798	0.006977335	Y
rs113010081	imm_3_46251494	0.006885288	Y
rs113010081	imm_3_46262655	0.005538114	Y
rs113010081	imm_3_46452830	0.005408518	Y
rs113010081	imm_3_46402839	0.005317792	Y
rs113010081	imm_3_46452834	0.005297048	Y
rs113010081	imm_3_46252006	0.00505707	Y
rs113010081	imm_3_46386665	0.004908924	Y
rs113010081	imm_3_46450126	0.0048974	Y
rs113010081	imm_3_46158184	0.004580167	Y
rs113010081	imm_3_46410165	0.004372262	Y
rs113010081	imm_3_46256465	0.004329638	Y
rs113010081	imm_3_46125941	0.004230274	Y
rs113010081	imm_3_46377631	0.004134784	Y
rs113010081	imm_3_46434295	0.003697836	Y
rs113010081	imm_3_46398067	0.002509312	Y
rs113010081	imm_3_46397359	0.00244193	Y
rs113010081	imm_3_46400651	0.002232777	Y
rs113010081	imm_3_46353029	0.001065912	Y
rs113010081	imm_3_46362296	0.000996375	Y
rs113010081	imm_3_46369423	0.000963418	Y
rs113010081	imm_3_46457984	0.000952833	Y
rs113010081	imm_3_46376036	0.000914568	Y
rs113010081	imm_3_46366394	0.000913465	Y
rs113010081	imm_3_46459577	0.000891362	Y
rs113010081	imm_3_46449674	0.000880386	Y
rs113010081	imm_3_46324909	0.00046219	Y
rs113010081	imm_3_46374178	0.000439821	Y
rs113010081	imm_3_46321275	0.000436428	Y
rs113010081	imm_3_46383735	0.000435072	Y
rs113010081	imm_3_46321644	0.000427118	Y
rs113010081	imm_3_46329976	0.000420593	Y
rs113010081	imm_3_46345119	0.000419204	Y
rs113010081	imm_3_46335059	0.00040783	Y
rs113010081	imm_3_46339680	0.000405774	Y
rs113010081	imm_3_46328032	0.00039645	Y
rs113010081	imm_3_46338914	0.000395397	Y
rs113010081	imm_3_46332564	0.000395397	Y
rs113010081	imm_3_46325371	0.000391207	Y
rs113010081	imm_3_46338190	0.000391165	Y
rs113010081	imm_3_46337336	0.000390514	Y
rs113010081	imm_3_46339405	0.000387831	Y
rs113010081	imm_3_46327388	0.000385542	Y
rs113010081	imm_3_46341273	0.000379375	Y
rs113010081	imm_3_46324356	0.000377582	Y
rs113010081	imm_3_46342014	0.000370466	Y
rs113010081	imm_3_46320615	0.000369431	Y
rs113010081	imm_3_46336197	0.000364077	Y
rs113010081	imm_3_46446123	0.000355568	Y
rs113010081	imm_3_46327763	0.000354471	N
rs113010081	imm_3_46342922	0.00035165	N
rs113010081	imm_3_46338513	0.000342363	N
rs113010081	imm_3_46328874	0.000338999	N
rs113010081	imm_3_46325362	0.000336106	N
rs113010081	imm_3_46218722	0.000311406	N
rs113010081	imm_3_46339612	0.000293496	N
rs113010081	imm_3_46378319	0.000293137	N
rs113010081	imm_3_46339190	0.000282293	N
rs113010081	imm_3_46372444	0.000281261	N
rs113010081	imm_3_46332343	0.000278882	N
rs113010081	imm_3_46270781	0.000249998	N
rs113010081	imm_3_46310673	0.000238371	N
rs113010081	imm_3_46313479	0.000237436	N
rs113010081	imm_3_46279610	0.000228052	N
rs11954020	imm_5_35866860	0.101467331	Y
rs11954020	imm_5_35946286	0.038732187	Y
rs11954020	imm_5_35955135	0.033418486	Y
rs11954020	imm_5_35946176	0.033330204	Y
rs11954020	imm_5_35941991	0.031155736	Y
rs11954020	imm_5_35936889	0.031126986	Y
rs11954020	imm_5_35944052	0.029103753	Y
rs11954020	imm_5_35931482	0.02467468	Y
rs11954020	imm_5_35934016	0.023713246	Y
rs11954020	imm_5_35919008	0.021407003	Y
rs11954020	imm_5_35869380	0.021365888	Y
rs11954020	imm_5_35918933	0.018817851	Y
rs11954020	imm_5_35919561	0.018684414	Y
rs11954020	imm_5_35940371	0.016954041	Y
rs11954020	imm_5_35946936	0.016151928	Y
rs11954020	imm_5_35939754	0.015852589	Y
rs11954020	imm_5_35957827	0.015543954	Y
rs11954020	imm_5_35943129	0.015292243	Y
rs11954020	imm_5_35960505	0.014847184	Y
rs11954020	imm_5_35926370	0.013960134	Y
rs11954020	imm_5_35923960	0.013631883	Y
rs11954020	imm_5_35918998	0.013484372	Y
rs11954020	imm_5_35859878	0.012406773	Y
rs11954020	imm_5_35935021	0.012120932	Y
rs11954020	imm_5_35915186	0.010999555	Y
rs11954020	imm_5_35860350	0.010791274	Y
rs11954020	imm_5_35913671	0.010500155	Y
rs11954020	imm_5_35862787	0.010310846	Y
rs11954020	imm_5_35909629	0.010092436	Y
rs11954020	imm_5_35913598	0.010028183	Y
rs11954020	imm_5_35910891	0.009731213	Y
rs11954020	imm_5_35861242	0.009644539	Y
rs11954020	imm_5_35912031	0.009614743	Y
rs11954020	imm_5_35915844	0.009189854	Y
rs11954020	imm_5_35849862	0.009057271	Y
rs11954020	imm_5_35894768	0.009036667	Y
rs11954020	imm_5_35910984	0.009001596	Y
rs11954020	imm_5_35895620	0.008927085	Y
rs11954020	imm_5_35937614	0.008824232	Y
rs11954020	imm_5_35851603	0.008521332	Y
rs11954020	imm_5_35838793	0.008404641	Y
rs11954020	imm_5_35941684	0.008309158	Y
rs11954020	imm_5_35943772	0.008263289	Y
rs11954020	imm_5_35943961	0.008255237	Y
rs11954020	imm_5_35940646	0.008044267	Y
rs11954020	imm_5_35940968	0.007756939	Y
rs11954020	imm_5_35955375	0.007497272	Y
rs11954020	imm_5_35848171	0.007251116	Y
rs11954020	imm_5_35885698	0.007188082	Y
rs11954020	imm_5_35856650	0.007144147	Y
rs11954020	imm_5_35866490	0.00701851	Y
rs11954020	imm_5_35944231	0.006957061	Y
rs11954020	imm_5_35955674	0.006796909	Y
rs11954020	imm_5_35859311	0.006744789	Y
rs11954020	imm_5_35956321	0.006743392	Y
rs11954020	imm_5_35957023	0.006602907	Y
rs11954020	imm_5_35956443	0.006459192	Y
rs11954020	imm_5_35854626	0.006359733	Y
rs11954020	imm_5_35846025	0.005931091	Y
rs11954020	imm_5_35921739	0.005851291	Y
rs11954020	imm_5_35886386	0.005755519	Y
rs11954020	imm_5_35863403	0.005657153	Y
rs11954020	imm_5_35847525	0.005647686	Y
rs11954020	imm_5_35919743	0.005562843	Y
rs11954020	imm_5_35963066	0.00544989	Y
rs11954020	imm_5_35919491	0.005445723	Y
rs11954020	imm_5_35929981	0.005297662	Y
rs11954020	imm_5_35866114	0.004476876	Y
rs11954020	imm_5_35836304	0.00412814	Y
rs11954020	imm_5_35962333	0.004048846	Y
rs11954020	imm_5_35893607	0.003990681	Y
rs11954020	imm_5_35868959	0.003929423	Y
rs11954020	imm_5_35843212	0.003757512	Y
rs11954020	imm_5_35862713	0.003210442	Y
rs11954020	imm_5_35917200	0.00253066	Y
rs11954020	imm_5_35910332	0.002437242	Y
rs11954020	imm_5_35917133	0.002410465	Y
rs11954020	imm_5_35914913	0.002182296	Y
rs11954020	imm_5_35893461	0.001894172	Y
rs11954020	imm_5_35935533	0.001854206	Y
rs11954020	imm_5_35898598	0.001796422	Y
rs11954020	imm_5_35888068	0.001414212	Y
rs11954020	imm_5_35896909	0.001388152	Y
rs11954020	imm_5_35869474	0.001348844	Y
rs11954020	imm_5_35861330	0.001315774	Y
rs11954020	imm_5_35860930	0.001252689	Y
rs11954020	imm_5_35885906	0.001198377	Y
rs11954020	imm_5_35987897	0.000866414	Y
rs11954020	imm_5_35989706	0.000865558	Y
rs11954020	imm_5_35960971	0.000848475	Y
rs11954020	imm_5_35964265	0.000629738	Y
rs11954020	imm_5_35867934	0.00056907	N
rs11954020	imm_5_35867693	0.000533835	N
rs11954020	imm_5_35978799	0.000526143	N
rs11954020	imm_5_35867447	0.000524333	N
rs11954020	imm_5_35867978	0.000517945	N
rs11954020	imm_5_35867547	0.000513419	N
rs11954020	imm_5_35917509	0.000503074	N
rs11954020	imm_5_35971787	0.000473072	N
rs11954020	imm_5_35869025	0.000471713	N
rs11954020	imm_5_35838405	0.000442552	N
rs11954020	imm_5_35866915	0.00042236	N
rs11954020	imm_5_35886035	0.000397097	N
rs11954020	imm_5_35969171	0.000386836	N
rs11954020	imm_5_35969167	0.000367952	N
rs11954020	imm_5_35969914	0.000359802	N
rs11954020	imm_5_35958771	0.00035938	N
rs11954020	imm_5_35958871	0.000357442	N
rs11954020	imm_5_35958697	0.00035626	N
rs11954020	imm_5_35957817	0.000352738	N
rs11954020	imm_5_35958812	0.00035143	N
rs11954020	imm_5_35946065	0.000346854	N
rs11954020	imm_5_36011439	0.000276193	N
rs11954020	imm_5_35838484	0.000247092	N
rs11954020	imm_5_35895996	0.000244722	N
rs11954020	imm_5_36002438	0.00024111	N
rs11954020	imm_5_35840482	0.000230964	N
rs11954020	imm_5_35841568	0.000224534	N
rs11954020	imm_5_35840622	0.000221864	N
rs11954020	imm_5_35917263	0.000220401	N
rs11954020	imm_5_35879882	0.000213523	N
rs11954020	imm_5_35843872	0.000211614	N
rs11954020	imm_5_35879589	0.000202402	N
rs11954020	imm_5_35976466	0.000179603	N
rs11954020	imm_5_35835751	0.000164723	N
rs11954020	imm_5_36036048	0.0001529	N
rs11954020	imm_5_35837095	0.000135332	N
rs11954020	imm_5_35838794	0.000134802	N
rs12416116	imm_10_90025634	0.567541015	Y
rs12416116	imm_10_90041015	0.38812784	Y
rs12416116	imm_10_90013013	0.013864885	Y
rs12416116	imm_10_90032754	0.007655836	Y
rs12416116	imm_10_90026347	0.0041798	Y
rs12416116	imm_10_90032134	0.00335308	Y
rs12416116	imm_10_90005381	0.002932259	N
rs12416116	imm_10_90021883	0.0021722	N
rs12416116	imm_10_90003175	0.002071658	N
rs12453507	imm_17_35162393	0.080905857	Y
rs12453507	imm_17_35278943	0.063165119	Y
rs12453507	imm_17_35183342	0.037549763	Y
rs12453507	imm_17_35289150	0.033903011	Y
rs12453507	imm_17_35282646	0.031801567	Y
rs12453507	imm_17_35286206	0.031488833	Y
rs12453507	imm_17_35285200	0.031480672	Y
rs12453507	imm_17_35304874	0.029806365	Y
rs12453507	imm_17_35288642	0.027923994	Y
rs12453507	imm_17_35280926	0.027047524	Y
rs12453507	imm_17_35283731	0.026975747	Y
rs12453507	imm_17_35285240	0.026932993	Y
rs12453507	imm_17_35286803	0.026875948	Y
rs12453507	imm_17_35293645	0.026738091	Y
rs12453507	imm_17_35297175	0.025155449	Y
rs12453507	imm_17_35321908	0.023883517	Y
rs12453507	imm_17_35282160	0.021671675	Y
rs12453507	imm_17_35278152	0.021251772	Y
rs12453507	imm_17_35294289	0.021247929	Y
rs12453507	imm_17_35299251	0.018967363	Y
rs12453507	imm_17_35285328	0.018252991	Y
rs12453507	imm_17_35319766	0.018236669	Y
rs12453507	imm_17_35296869	0.018055075	Y
rs12453507	imm_17_35229995	0.017053923	Y
rs12453507	imm_17_35175268	0.016841807	Y
rs12453507	imm_17_35317995	0.016537547	Y
rs12453507	imm_17_35302759	0.016364977	Y
rs12453507	imm_17_35310715	0.016235175	Y
rs12453507	imm_17_35317931	0.015132133	Y
rs12453507	imm_17_35310723	0.013904526	Y
rs12453507	imm_17_35315722	0.012235362	Y
rs12453507	imm_17_35316502	0.011796615	Y
rs12453507	imm_17_35314965	0.011427475	Y
rs12453507	imm_17_35191573	0.0112813	Y
rs12453507	imm_17_35316470	0.011086877	Y
rs12453507	imm_17_35163894	0.010525554	Y
rs12453507	imm_17_35319793	0.010346617	Y
rs12453507	imm_17_35239327	0.009662706	Y
rs12453507	imm_17_35165903	0.009566734	Y
rs12453507	imm_17_35223675	0.009558541	Y
rs12453507	imm_17_35175785	0.009482607	Y
rs12453507	imm_17_35216513	0.009405891	Y
rs12453507	imm_17_35320546	0.009010803	Y
rs12453507	imm_17_35316907	0.008976589	Y
rs12453507	imm_17_35315743	0.008360849	Y
rs12453507	imm_17_35306733	0.006054562	Y
rs12453507	imm_17_35303115	0.002452276	Y
rs12453507	imm_17_35325771	0.002402375	Y
rs12453507	imm_17_35328952	0.002078506	Y
rs12453507	imm_17_35323597	0.001987431	Y
rs12453507	imm_17_35328044	0.00195935	Y
rs12453507	imm_17_35322602	0.001487123	Y
rs12453507	imm_17_35323475	0.001309125	Y
rs12453507	imm_17_35321569	0.0012072	Y
rs12453507	imm_17_35322040	0.001165145	Y
rs12453507	imm_17_35364945	0.001153464	Y
rs12453507	imm_17_35345186	0.001038995	Y
rs12453507	imm_17_35368042	0.000921956	Y
rs12453507	imm_17_35366816	0.000879719	Y
rs12453507	imm_17_35367995	0.000874851	Y
rs12453507	imm_17_35368245	0.000830236	Y
rs12453507	imm_17_35334438	0.000813143	Y
rs12453507	imm_17_35364760	0.000787866	Y
rs12453507	imm_17_35364880	0.000769143	N
rs12453507	imm_17_35365371	0.000742899	N
rs12453507	imm_17_35365964	0.000737732	N
rs12453507	imm_17_35367887	0.000737732	N
rs12453507	imm_17_35364215	0.000718159	N
rs12453507	imm_17_35365826	0.000714046	N
rs12453507	imm_17_35328542	0.000706599	N
rs12453507	imm_17_35373074	0.000679995	N
rs12453507	imm_17_35371179	0.000639533	N
rs12453507	imm_17_35352561	0.000580363	N
rs12927355	imm_16_11102272	0.262979561	Y
rs12927355	imm_16_11108299	0.139655654	Y
rs12927355	imm_16_11098901	0.093372528	Y
rs12927355	imm_16_11088745	0.086625627	Y
rs12927355	imm_16_11081866	0.061521542	Y
rs12927355	rs9746695	0.061409042	Y
rs12927355	imm_16_11085325	0.051235307	Y
rs12927355	imm_16_11082153	0.041138411	Y
rs12927355	rs9652582	0.041117047	Y
rs12927355	imm_16_11079103	0.025577896	Y
rs12927355	imm_16_11079610	0.022405836	Y
rs12927355	imm_16_11072518	0.017311366	Y
rs12927355	imm_16_11083485	0.01454343	Y
rs12927355	imm_16_11117948	0.012062153	Y
rs12927355	imm_16_11087374	0.008942564	Y
rs12927355	imm_16_11127221	0.00874227	Y
rs12927355	imm_16_11074189	0.00784173	Y
rs12927355	imm_16_11073503	0.007157912	Y
rs12927355	imm_16_11085746	0.006568777	Y
rs12927355	imm_16_11126920	0.005124595	Y
rs12927355	rs7200940	0.004788549	Y
rs12927355	imm_16_11077184	0.00474304	Y
rs12927355	imm_16_11074959	0.00439631	Y
rs12927355	imm_16_11089635	0.002755703	N
rs13415583	imm_2_100129131	0.128652856	Y
rs13415583	imm_2_100130519	0.040174467	Y
rs13415583	imm_2_100125510	0.036682624	Y
rs13415583	imm_2_100130332	0.03591407	Y
rs13415583	imm_2_100123712	0.032484959	Y
rs13415583	imm_2_100125889	0.031131553	Y
rs13415583	imm_2_100125717	0.031044245	Y
rs13415583	imm_2_100127588	0.030330147	Y
rs13415583	imm_2_100125141	0.030210973	Y
rs13415583	imm_2_100125909	0.029686819	Y
rs13415583	imm_2_100122441	0.02900284	Y
rs13415583	imm_2_100127905	0.02853438	Y
rs13415583	imm_2_100127980	0.026766769	Y
rs13415583	imm_2_100121429	0.024668715	Y
rs13415583	imm_2_100129218	0.022654201	Y
rs13415583	imm_2_100149259	0.016922769	Y
rs13415583	imm_2_100131256	0.015831414	Y
rs13415583	imm_2_100131509	0.015655937	Y
rs13415583	imm_2_100203999	0.015038098	Y
rs13415583	imm_2_100124569	0.014725636	Y
rs13415583	imm_2_100141205	0.013589213	Y
rs13415583	imm_2_100133514	0.012932857	Y
rs13415583	imm_2_100141729	0.012443598	Y
rs13415583	imm_2_100148688	0.012265034	Y
rs13415583	imm_2_100156604	0.012132334	Y
rs13415583	imm_2_100132124	0.012051256	Y
rs13415583	imm_2_100141854	0.012030459	Y
rs13415583	imm_2_100157013	0.011790629	Y
rs13415583	imm_2_100150622	0.011693396	Y
rs13415583	imm_2_100147262	0.011634942	Y
rs13415583	imm_2_100153149	0.011230136	Y
rs13415583	imm_2_100142352	0.010607839	Y
rs13415583	imm_2_100157215	0.010126292	Y
rs13415583	imm_2_100146701	0.010083732	Y
rs13415583	imm_2_100156309	0.009682017	Y
rs13415583	imm_2_100147998	0.009628408	Y
rs13415583	imm_2_100198587	0.009591894	Y
rs13415583	imm_2_100211520	0.00805339	Y
rs13415583	imm_2_100134318	0.008043911	Y
rs13415583	imm_2_100130557	0.007944727	Y
rs13415583	imm_2_100156339	0.007726744	Y
rs13415583	imm_2_100155778	0.007654501	Y
rs13415583	imm_2_100160308	0.007605028	Y
rs13415583	imm_2_100133664	0.007544912	Y
rs13415583	imm_2_100155922	0.007518828	Y
rs13415583	imm_2_100141477	0.007502916	Y
rs13415583	imm_2_100196780	0.00738867	Y
rs13415583	imm_2_100191799	0.006638935	Y
rs13415583	imm_2_100160834	0.00589798	Y
rs13415583	imm_2_100179931	0.005353031	Y
rs13415583	imm_2_100202166	0.004348605	Y
rs13415583	imm_2_100161639	0.004216603	Y
rs13415583	imm_2_100112827	0.003572446	Y
rs13415583	imm_2_100113789	0.00350248	Y
rs13415583	imm_2_100047881	0.003449892	Y
rs13415583	imm_2_100112639	0.003234034	Y
rs13415583	imm_2_100171560	0.002776338	Y
rs13415583	imm_2_100098878	0.002646692	Y
rs13415583	imm_2_100117182	0.002634661	Y
rs13415583	imm_2_100119907	0.00253177	Y
rs13415583	imm_2_100126242	0.002509	Y
rs13415583	imm_2_100117582	0.002487185	Y
rs13415583	imm_2_100120335	0.002472287	Y
rs13415583	imm_2_100124313	0.002464879	Y
rs13415583	imm_2_100101378	0.002320636	Y
rs13415583	imm_2_100173372	0.002199671	Y
rs13415583	imm_2_100118929	0.002128038	Y
rs13415583	imm_2_100172946	0.001949589	Y
rs13415583	imm_2_100129369	0.001891435	Y
rs13415583	imm_2_100178335	0.001827869	Y
rs13415583	imm_2_100167630	0.001651127	Y
rs13415583	imm_2_100171705	0.001192466	N
rs13415583	imm_2_100150085	0.001140193	N
rs13415583	imm_2_100029713	0.001040703	N
rs13415583	imm_2_100111836	0.000996887	N
rs13415583	imm_2_100228791	0.00097205	N
rs13415583	imm_2_100113005	0.000906321	N
rs13415583	imm_2_100226054	0.000895975	N
rs13415583	imm_2_100227027	0.000787559	N
rs13415583	imm_2_100029050	0.000779386	N
rs1456988	imm_14_97568704	0.080482041	Y
rs1456988	imm_14_97554864	0.053430257	Y
rs1456988	imm_14_97557340	0.050082029	Y
rs1456988	imm_14_97557760	0.048818389	Y
rs1456988	imm_14_97561085	0.047751569	Y
rs1456988	imm_14_97555268	0.045550003	Y
rs1456988	imm_14_97555336	0.045550003	Y
rs1456988	imm_14_97558557	0.045410352	Y
rs1456988	imm_14_97555806	0.044351404	Y
rs1456988	imm_14_97554880	0.043873021	Y
rs1456988	imm_14_97556636	0.043420516	Y
rs1456988	imm_14_97556298	0.043339546	Y
rs1456988	imm_14_97558639	0.041565102	Y
rs1456988	imm_14_97562596	0.041552029	Y
rs1456988	imm_14_97555193	0.039878758	Y
rs1456988	imm_14_97559161	0.039540219	Y
rs1456988	imm_14_97564431	0.039389261	Y
rs1456988	imm_14_97559059	0.036711541	Y
rs1456988	imm_14_97555984	0.029202803	Y
rs1456988	imm_14_97555873	0.028612886	Y
rs1456988	imm_14_97564147	0.026604599	Y
rs1456988	imm_14_97560322	0.02634131	Y
rs1456988	imm_14_97566313	0.024661836	Y
rs1456988	imm_14_97565691	0.020921182	Y
rs1456988	imm_14_97560209	0.003649097	N
rs151234	imm_16_28413161	0.67804819	Y
rs151234	imm_16_28413929	0.308049672	Y
rs151234	imm_16_28447823	0.002781876	N
rs151234	imm_16_28457009	0.002236868	N
rs1538171	imm_6_126716047	0.05730025	Y
rs1538171	imm_6_126706026	0.054594406	N
rs1538171	imm_6_126853621	0.03739396	N
rs1538171	imm_6_126740412	0.037303328	N
rs1538171	imm_6_126743660	0.037061724	N
rs1538171	imm_6_126817787	0.034546192	N
rs1538171	imm_6_126703551	0.029322478	N
rs1538171	imm_6_126857297	0.02658481	N
rs1538171	imm_6_126813380	0.026468642	N
rs1538171	imm_6_126767988	0.026443101	N
rs1538171	imm_6_126812836	0.025885616	N
rs1538171	imm_6_126815273	0.025075371	N
rs1538171	imm_6_126795257	0.024742599	N
rs1538171	imm_6_126794577	0.024637108	N
rs1538171	imm_6_126800484	0.023993907	N
rs1538171	imm_6_126794567	0.023609519	N
rs1538171	imm_6_126815180	0.021885811	N
rs1538171	imm_6_126800726	0.021236063	N
rs1538171	imm_6_126802921	0.021088579	N
rs1538171	imm_6_126809293	0.020537161	N
rs1538171	imm_6_126823127	0.019933757	N
rs1538171	imm_6_126785780	0.019767842	N
rs1538171	imm_6_126830837	0.018975227	N
rs1538171	imm_6_126877348	0.018827847	N
rs1538171	imm_6_126851563	0.018799926	N
rs1538171	imm_6_126800233	0.018759592	N
rs1538171	imm_6_126838804	0.018609434	N
rs1538171	imm_6_126875776	0.018001765	N
rs1538171	imm_6_126876708	0.017925147	N
rs1538171	imm_6_126842837	0.017623932	N
rs1538171	imm_6_126700736	0.017368219	N
rs1538171	imm_6_126797335	0.016113118	N
rs1538171	imm_6_126864328	0.015843992	N
rs1538171	imm_6_126844830	0.015728144	N
rs1538171	imm_6_126801280	0.015606017	N
rs1538171	imm_6_126702847	0.015006676	N
rs1538171	imm_6_126805883	0.014806614	N
rs1538171	imm_6_126809204	0.014609544	N
rs1538171	imm_6_126846948	0.013920724	N
rs1538171	imm_6_126796748	0.013308851	N
rs1538171	imm_6_126790186	0.012413015	N
rs1538171	imm_6_126861392	0.011715816	N
rs1538171	imm_6_126826755	0.007956235	N
rs1538171	imm_6_126725287	0.005446012	N
rs1538171	imm_6_126802687	0.004327513	N
rs1538171	imm_6_126944704	0.000744167	N
rs1538171	imm_6_126918273	0.000647406	N
rs1538171	imm_6_126910722	0.000644147	N
rs1538171	imm_6_126909044	0.000636058	N
rs1538171	imm_6_126892853	0.000590089	N
rs1538171	imm_6_126937861	0.000564991	N
rs1538171	imm_6_126943938	0.000534563	N
rs1538171	imm_6_126939520	0.000534382	N
rs1538171	imm_6_126940234	0.000518009	N
rs1538171	imm_6_126915784	0.000506142	N
rs1538171	imm_6_126939662	0.000500982	N
rs1538171	imm_6_126940353	0.000497148	N
rs1538171	imm_6_126917214	0.000496319	N
rs1538171	imm_6_126937920	0.000491104	N
rs1538171	imm_6_126935828	0.000487293	N
rs1538171	imm_6_126919216	0.000480665	N
rs1538171	imm_6_126937061	0.000474257	N
rs1615504	imm_18_65678740	0.06706853	Y
rs1615504	imm_18_65677624	0.06601754	Y
rs1615504	imm_18_65694668	0.065295381	Y
rs1615504	imm_18_65688331	0.06150955	Y
rs1615504	imm_18_65690372	0.059077237	Y
rs1615504	imm_18_65676266	0.055102409	Y
rs1615504	imm_18_65678589	0.053399184	Y
rs1615504	imm_18_65682622	0.050578803	Y
rs1615504	imm_18_65676837	0.046906	Y
rs1615504	imm_18_65678681	0.046361855	Y
rs1615504	imm_18_65686164	0.045452466	Y
rs1615504	imm_18_65689804	0.04486884	Y
rs1615504	imm_18_65677705	0.044131271	Y
rs1615504	imm_18_65674240	0.038523665	Y
rs1615504	imm_18_65682875	0.038116321	Y
rs1615504	imm_18_65681419	0.036027061	Y
rs1615504	imm_18_65673801	0.032845231	Y
rs1615504	imm_18_65684380	0.032455546	Y
rs1615504	imm_18_65669823	0.027865032	Y
rs1615504	imm_18_65684941	0.025498722	Y
rs1615504	imm_18_65670184	0.024956621	Y
rs1615504	imm_18_65670059	0.018465767	Y
rs1615504	imm_18_65669011	0.002768811	N
rs1615504	imm_18_65662625	0.002354969	N
rs1615504	imm_18_65667390	0.002285008	N
rs1615504	imm_18_65664785	0.001907635	N
rs1615504	imm_18_65694127	0.00133713	N
rs1893217	imm_18_12799340	0.474494982	Y
rs1893217	imm_18_12779556	0.078550453	Y
rs1893217	imm_18_12769763	0.075101619	Y
rs1893217	imm_18_12769947	0.069648612	Y
rs1893217	imm_18_12768715	0.068549969	Y
rs1893217	imm_18_12769342	0.03992085	Y
rs1893217	imm_18_12772448	0.033481933	Y
rs1893217	imm_18_12765591	0.030965324	Y
rs1893217	imm_18_12773086	0.026680862	Y
rs1893217	imm_18_12764894	0.025492175	Y
rs1893217	imm_18_12782940	0.022956176	Y
rs1893217	imm_18_12840211	0.008690659	Y
rs1893217	imm_18_12811903	0.006392757	Y
rs1893217	imm_18_12813056	0.006055838	Y
rs1893217	imm_18_12843458	0.005537865	Y
rs1893217	imm_18_12850934	0.003520818	Y
rs1893217	imm_18_12833137	0.002867016	Y
rs1893217	imm_18_12870206	0.002610885	Y
rs1893217	imm_18_12865975	0.002572698	Y
rs1893217	imm_18_12837136	0.002522099	N
rs1893217	imm_18_12867060	0.002450356	N
rs1893217	imm_18_12848610	0.002362147	N
rs193778	imm_16_11235750	0.325642031	Y
rs193778	rs193778	0.113633273	Y
rs193778	imm_16_11262723	0.09677036	Y
rs193778	rs193779	0.09574223	Y
rs193778	imm_16_11262603	0.088900786	Y
rs193778	imm_16_11262605	0.088900786	Y
rs193778	imm_16_11270141	0.073035667	Y
rs193778	rs80945	0.034682203	Y
rs193778	rs181582	0.029105099	Y
rs193778	imm_16_11243500	0.014358047	Y
rs193778	imm_16_11241350	0.011228027	Y
rs193778	imm_16_11324870	0.006838361	Y
rs193778	imm_16_11333911	0.001943316	Y
rs193778	imm_16_11335602	0.001578684	N
rs193778	imm_16_11336144	0.001550901	N
rs193778	imm_16_11320427	0.001210232	N
rs193778	imm_16_11229224	0.001171306	N
rs193778	rs12922090	0.001096545	N
rs193778	imm_16_11311464	0.000991566	N
rs193778	imm_16_11230327	0.00093622	N
rs193778	imm_16_11311394	0.000881929	N
rs2111485	imm_2_162818782	0.432648958	Y
rs2111485	imm_2_162932767	0.412156866	Y
rs2111485	imm_2_162945636	0.127047844	Y
rs2111485	imm_2_162832297	0.028139099	N
rs229533	imm_22_35917057	0.404590085	Y
rs229533	imm_22_35919815	0.202885529	Y
rs229533	imm_22_35921264	0.17149978	Y
rs229533	imm_22_35911431	0.087349322	Y
rs229533	imm_22_35911623	0.076420381	Y
rs229533	imm_22_35923102	0.010038719	Y
rs229533	imm_22_35923037	0.007257647	Y
rs229533	imm_22_35939288	0.006367409	Y
rs229533	imm_22_35911368	0.005087651	N
rs229533	imm_22_35935743	0.004169525	N
rs229533	imm_22_35919751	0.003591965	N
rs229533	imm_22_35919374	0.003431499	N
rs229533	imm_22_35965001	0.002988576	N
rs229533	imm_22_35903658	0.002196036	N
rs229533	imm_22_35965374	0.00174961	N
rs229533	imm_22_35966297	0.001703499	N
rs2476601	imm_1_114179091	0.856185774	Y
rs2476601	imm_1_114105331	0.143814226	Y
rs3024505	imm_1_205010591	0.479874766	Y
rs3024505	imm_1_205006527	0.389602954	Y
rs3024505	imm_1_205009036	0.129054487	Y
rs3087243	imm_2_204447164	0.334586607	Y
rs3087243	imm_2_204429377	0.174711951	N
rs3087243	imm_2_204440959	0.096188017	N
rs3087243	imm_2_204448026	0.094599522	N
rs3087243	imm_2_204448068	0.081964541	N
rs3087243	imm_2_204405186	0.02008374	N
rs3087243	imm_2_204408934	0.019624399	N
rs3087243	imm_2_204411499	0.019324626	N
rs3087243	imm_2_204399783	0.017814782	N
rs3087243	imm_2_204411503	0.017427448	N
rs3087243	imm_2_204410905	0.015269868	N
rs3087243	imm_2_204448920	0.01434491	N
rs3087243	imm_2_204449795	0.014301384	N
rs3087243	imm_2_204405113	0.012838292	N
rs3087243	rs13030124	0.008942656	N
rs3087243	imm_2_204449111	0.008726349	N
rs3087243	imm_2_204416891	0.008233776	N
rs3087243	imm_2_204417594	0.007289968	N
rs3087243	imm_2_204417021	0.007203568	N
rs3087243	imm_2_204449411	0.006163036	N
rs3087243	imm_2_204422136	0.005835721	N
rs3087243	imm_2_204453248	0.005439152	N
rs34536443	imm_19_10324118	0.998518967	Y
rs34593439	imm_15_77022012	0.715729136	Y
rs34593439	imm_15_77021525	0.279183743	Y
rs402072	imm_19_51910962	0.14318547	Y
rs402072	imm_19_51897547	0.14190277	Y
rs402072	imm_19_51900321	0.139261416	Y
rs402072	imm_19_51913397	0.126506279	Y
rs402072	imm_19_51874682	0.111727086	Y
rs402072	imm_19_51887919	0.087669745	Y
rs402072	imm_19_51868592	0.060540836	Y
rs402072	imm_19_51915789	0.048827735	Y
rs402072	imm_19_51890772	0.042378002	Y
rs402072	imm_19_51906251	0.0385833	Y
rs402072	imm_19_51897795	0.025070005	Y
rs402072	imm_19_51926725	0.023273436	Y
rs402072	imm_19_51977429	0.001906028	N
rs4820830	imm_22_28874516	0.10295439	Y
rs4820830	imm_22_28863065	0.070458731	Y
rs4820830	imm_22_28861091	0.068135072	Y
rs4820830	imm_22_28903552	0.067623494	Y
rs4820830	imm_22_28882511	0.065711245	Y
rs4820830	imm_22_28872157	0.064581186	Y
rs4820830	imm_22_28833007	0.057296805	Y
rs4820830	imm_22_28911722	0.047413533	Y
rs4820830	imm_22_28780521	0.039225435	Y
rs4820830	imm_22_28777305	0.038667249	Y
rs4820830	imm_22_28802254	0.03769414	Y
rs4820830	imm_22_28762403	0.031311284	Y
rs4820830	imm_22_28713758	0.023024652	Y
rs4820830	imm_22_28920015	0.0218165	Y
rs4820830	imm_22_28751066	0.010308199	Y
rs4820830	imm_22_28718601	0.010296022	Y
rs4820830	imm_22_28870590	0.010174617	Y
rs4820830	imm_22_28630586	0.010039705	Y
rs4820830	imm_22_28824371	0.009627101	Y
rs4820830	imm_22_28723503	0.00962214	Y
rs4820830	imm_22_28859631	0.009482603	Y
rs4820830	imm_22_28900022	0.009064796	Y
rs4820830	imm_22_28907771	0.008598926	Y
rs4820830	imm_22_28714104	0.008374393	Y
rs4820830	imm_22_28867526	0.008365399	Y
rs4820830	imm_22_28875149	0.008163391	Y
rs4820830	imm_22_28823882	0.008118789	Y
rs4820830	imm_22_28849152	0.007950857	Y
rs4820830	imm_22_28661290	0.007891608	Y
rs4820830	imm_22_28673477	0.007656318	Y
rs4820830	imm_22_28574835	0.007356171	Y
rs4820830	imm_22_28842258	0.007128099	Y
rs4820830	imm_22_28922487	0.007080922	Y
rs4820830	imm_22_28704281	0.006650004	Y
rs4820830	imm_22_28754863	0.006505987	Y
rs4820830	imm_22_28688745	0.006098846	Y
rs4820830	imm_22_28718706	0.005946848	Y
rs4820830	imm_22_28735151	0.005501951	Y
rs4820830	imm_22_28604335	0.005202834	Y
rs4820830	imm_22_28594274	0.005163696	Y
rs4820830	imm_22_28632153	0.004793342	Y
rs4820830	imm_22_28714572	0.004402231	Y
rs4820830	imm_22_28620633	0.004365816	Y
rs4820830	imm_22_28691385	0.003803439	Y
rs4820830	imm_22_28601962	0.003788703	Y
rs4820830	imm_22_28574949	0.00368509	Y
rs4820830	imm_22_28645416	0.003674177	Y
rs4820830	imm_22_28706919	0.003530335	Y
rs4820830	imm_22_28687801	0.003246294	Y
rs4820830	imm_22_28737364	0.003126158	Y
rs4820830	imm_22_28729417	0.00283989	Y
rs4820830	imm_22_28682032	0.00269436	Y
rs4820830	imm_22_28588357	0.002029393	N
rs4820830	imm_22_28549326	0.000805342	N
rs4820830	imm_22_28515613	0.000788354	N
rs4820830	imm_22_28551826	0.000765453	N
rs516246	imm_19_53897984	0.196236927	Y
rs516246	imm_19_53897920	0.18759123	Y
rs516246	imm_19_53901378	0.086739396	Y
rs516246	imm_19_53899018	0.0863426	Y
rs516246	imm_19_53900677	0.077358428	Y
rs516246	imm_19_53898797	0.075976495	Y
rs516246	imm_19_53899530	0.069215281	Y
rs516246	imm_19_53899069	0.05760347	Y
rs516246	imm_19_53900790	0.050802394	Y
rs516246	imm_19_53899604	0.047278576	Y
rs516246	imm_19_53901038	0.025988697	Y
rs516246	imm_19_53909872	0.0228523	Y
rs516246	imm_19_53903781	0.012224956	N
rs56994090	imm_14_100376200	0.566140984	Y
rs56994090	imm_14_100371735	0.132889001	Y
rs56994090	imm_14_100374628	0.102893115	Y
rs56994090	imm_14_100371843	0.080294292	Y
rs56994090	imm_14_100372216	0.057830226	Y
rs56994090	imm_14_100377295	0.033177204	Y
rs56994090	imm_14_100377456	0.019142538	N
rs6043409	imm_20_1564206	0.33210696	Y
rs6043409	imm_20_1605529	0.215207694	Y
rs6043409	imm_20_1560819	0.114287226	Y
rs6043409	imm_20_1558551	0.081592958	Y
rs6043409	imm_20_1622340	0.074617087	Y
rs6043409	imm_20_1557952	0.068510408	Y
rs6043409	imm_20_1558939	0.040690205	Y
rs6043409	imm_20_1561956	0.02277583	Y
rs6043409	imm_20_1562288	0.016302611	Y
rs6043409	imm_20_1592304	0.011814995	Y
rs6043409	imm_20_1563883	0.008221989	N
rs6043409	imm_20_1560491	0.002519437	N
rs6043409	imm_20_1611315	0.00134626	N
rs6043409	imm_20_1613172	0.001332137	N
rs61839660	imm_10_6136673	0.440734996	Y
rs61839660	imm_10_6134703	0.296738378	Y
rs61839660	imm_10_6137289	0.156883524	Y
rs61839660	imm_10_6129847	0.080867326	Y
rs61839660	imm_10_6128749	0.023301166	N
rs62447205	X1kg_7_50444707	0.084589573	Y
rs62447205	X1kg_7_50442815	0.067173651	Y
rs62447205	X1kg_7_50440784	0.062000448	Y
rs62447205	X1kg_7_50444638	0.061439689	Y
rs62447205	X1kg_7_50440745	0.056364975	Y
rs62447205	X1kg_7_50440336	0.052212254	Y
rs62447205	X1kg_7_50443325	0.046984589	Y
rs62447205	X1kg_7_50436446	0.045906612	Y
rs62447205	X1kg_7_50452567	0.044636723	Y
rs62447205	X1kg_7_50446121	0.042041735	Y
rs62447205	X1kg_7_50441257	0.038295092	Y
rs62447205	X1kg_7_50439818	0.033033555	Y
rs62447205	X1kg_7_50433798	0.032171509	Y
rs62447205	X1kg_7_50439107	0.031780858	Y
rs62447205	X1kg_7_50434291	0.031509578	Y
rs62447205	X1kg_7_50437045	0.031173944	Y
rs62447205	X1kg_7_50442423	0.030867252	Y
rs62447205	X1kg_7_50433324	0.026391893	Y
rs62447205	X1kg_7_50441364	0.026357205	Y
rs62447205	X1kg_7_50464335	0.02364036	Y
rs62447205	X1kg_7_50438098	0.016120076	Y
rs62447205	X1kg_7_50437873	0.01243555	Y
rs62447205	X1kg_7_50433148	0.011972923	Y
rs62447205	X1kg_7_50437475	0.011884419	Y
rs62447205	X1kg_7_50425645	0.011665256	Y
rs62447205	X1kg_7_50430452	0.010617861	Y
rs62447205	X1kg_7_50425384	0.009792618	Y
rs62447205	X1kg_7_50421946	0.008330599	Y
rs62447205	X1kg_7_50429632	0.004169601	Y
rs62447205	X1kg_7_50508237	0.004082169	Y
rs62447205	X1kg_7_50503248	0.003384184	Y
rs62447205	X1kg_7_50427590	0.003288058	Y
rs62447205	X1kg_7_50501033	0.002694455	Y
rs62447205	X1kg_7_50441245	0.00141098	Y
rs62447205	X1kg_7_50435261	0.001077375	N
rs62447205	X1kg_7_50517433	0.000891028	N
rs62447205	X1kg_7_50512685	0.000869871	N
rs62447205	X1kg_7_50528598	0.000643258	N
rs62447205	X1kg_7_50536317	0.000587331	N
rs62447205	X1kg_7_50429992	0.000585632	N
rs62447205	X1kg_7_50429912	0.000562336	N
rs62447205	X1kg_7_50432700	0.000562336	N
rs62447205	X1kg_7_50430429	0.000562336	N
rs62447205	X1kg_7_50517638	0.000553622	N
rs62447205	X1kg_7_50526460	0.000549869	N
rs62447205	X1kg_7_50514677	0.000548327	N
rs62447205	X1kg_7_50433770	0.000539268	N
rs62447205	X1kg_7_50424097	0.000537663	N
rs62447205	X1kg_7_50514258	0.000526506	N
rs6476839	imm_9_4273682	0.131759785	Y
rs6476839	imm_9_4279196	0.128928324	Y
rs6476839	imm_9_4282152	0.114848841	Y
rs6476839	imm_9_4275986	0.109850004	Y
rs6476839	imm_9_4281747	0.107959914	Y
rs6476839	imm_9_4272536	0.07803613	Y
rs6476839	imm_9_4279050	0.058599984	Y
rs6476839	imm_9_4285880	0.049847638	Y
rs6476839	imm_9_4286430	0.045028437	Y
rs6476839	imm_9_4285583	0.042022933	Y
rs6476839	imm_9_4275119	0.031284362	Y
rs6476839	imm_9_4283150	0.024148958	Y
rs6476839	imm_9_4272942	0.016710833	Y
rs6476839	imm_9_4280544	0.014943876	Y
rs6476839	imm_9_4273137	0.014291028	Y
rs6476839	imm_9_4280823	0.009561705	Y
rs6476839	imm_9_4281268	0.009536967	Y
rs6476839	imm_9_4282083	0.006740928	N
rs6518350	imm_21_44447133	0.186972478	Y
rs6518350	imm_21_44447353	0.140892096	Y
rs6518350	imm_21_44446245	0.134869209	Y
rs6518350	imm_21_44449095	0.112203616	Y
rs6518350	imm_21_44447037	0.111872771	Y
rs6518350	imm_21_44448979	0.084269057	Y
rs6518350	imm_21_44453549	0.074339915	Y
rs6518350	imm_21_44452009	0.065564921	Y
rs6518350	imm_21_44445720	0.043179214	Y
rs6518350	imm_21_44524008	0.012344054	Y
rs6518350	imm_21_44482902	0.005362399	Y
rs6518350	imm_21_44478187	0.005117244	N
rs6518350	imm_21_44481202	0.001999374	N
rs6518350	imm_21_44519593	0.001895439	N
rs6518350	imm_21_44461406	0.001126753	N
rs6518350	imm_21_44452974	0.000975958	N
rs6518350	imm_21_44461409	0.000878739	N
rs6518350	imm_21_44482398	0.000867021	N
rs6518350	imm_21_44454908	0.000796125	N
rs6518350	imm_21_44478192	0.000774152	N
rs6518350	imm_21_44480086	0.000722228	N
rs6518350	imm_21_44526605	0.000647114	N
rs6518350	imm_21_44526192	0.000609472	N
rs6518350	imm_21_44517020	0.000591359	N
rs6518350	imm_21_44479552	0.000529731	N
rs6518350	imm_21_44520453	0.000520828	N
rs6518350	imm_21_44442306	0.000492106	N
rs653178	imm_12_110368991	0.849300684	Y
rs653178	imm_12_110492139	0.150591134	Y
rs705705	imm_12_54766850	0.183535809	Y
rs705705	imm_12_54721771	0.169012851	Y
rs705705	imm_12_54698754	0.159952338	Y
rs705705	imm_12_54721679	0.155785873	Y
rs705705	imm_12_54703195	0.107573561	Y
rs705705	imm_12_54766915	0.090468403	Y
rs705705	imm_12_54689844	0.070354173	Y
rs705705	imm_12_54768447	0.055466813	Y
rs72727394	imm_15_36687604	0.093361485	Y
rs72727394	imm_15_36693878	0.085017532	Y
rs72727394	imm_15_36634314	0.084902441	Y
rs72727394	imm_15_36693959	0.077809474	Y
rs72727394	imm_15_36656958	0.07515556	Y
rs72727394	imm_15_36693426	0.073386761	Y
rs72727394	imm_15_36689768	0.069148879	Y
rs72727394	imm_15_36690964	0.059447527	Y
rs72727394	imm_15_36691176	0.05551751	Y
rs72727394	imm_15_36694333	0.051071756	Y
rs72727394	imm_15_36624069	0.050791941	Y
rs72727394	imm_15_36687991	0.050684664	Y
rs72727394	imm_15_36686482	0.047343348	Y
rs72727394	imm_15_36701935	0.032425307	Y
rs72727394	imm_15_36645354	0.02379597	Y
rs72727394	imm_15_36708117	0.019589183	Y
rs72727394	imm_15_36705303	0.015313697	Y
rs72727394	imm_15_36707471	0.011746496	Y
rs72727394	imm_15_36707739	0.009677389	Y
rs72727394	imm_15_36697836	0.002777889	N
rs72727394	imm_15_36631179	0.001568627	N
rs72928038	imm_6_91033489	0.980983111	Y
rs72928038	imm_6_90937114	0.01222374	N
rs757411	imm_17_36028676	0.267006573	Y
rs757411	imm_17_36029002	0.148156041	N
rs757411	imm_17_36036643	0.134870627	N
rs757411	imm_17_36023812	0.041442639	N
rs757411	imm_17_36026491	0.030575164	N
rs757411	imm_17_36078198	0.023802097	N
rs757411	imm_17_36072734	0.022168542	N
rs757411	imm_17_36027473	0.021260053	N
rs757411	imm_17_36029331	0.019846795	N
rs757411	imm_17_36016726	0.019341725	N
rs757411	imm_17_36072124	0.017950689	N
rs757411	imm_17_36049469	0.017775636	N
rs757411	imm_17_36032014	0.017425001	N
rs757411	imm_17_36073024	0.016818206	N
rs757411	imm_17_36058087	0.016238565	N
rs757411	imm_17_36034704	0.015894409	N
rs757411	imm_17_36070052	0.015651536	N
rs757411	imm_17_36009191	0.012804823	N
rs757411	imm_17_36010495	0.011591207	N
rs757411	imm_17_36067350	0.011555796	N
rs757411	imm_17_36011255	0.011445573	N
rs757411	imm_17_36008547	0.011229234	N
rs757411	imm_17_36011315	0.00889015	N
rs757411	imm_17_36077928	0.003262952	N
rs757411	imm_17_36077727	0.003235734	N
rs757411	imm_17_36078162	0.002957135	N
rs757411	imm_17_36080588	0.002816536	N
rs757411	imm_17_36081192	0.002694716	N
rs757411	imm_17_36079083	0.00269442	N
rs757411	imm_17_36008326	0.002664593	N
rs757411	imm_17_36098529	0.002639308	N
rs757411	imm_17_36050768	0.002631017	N
rs757411	imm_17_36041874	0.002544166	N
rs757411	imm_17_36070640	0.002530233	N
rs757411	imm_17_36044601	0.002515104	N
rs757411	imm_17_36039977	0.002493264	N
rs757411	imm_17_36099996	0.002415139	N
rs757411	imm_17_36045007	0.002402792	N
rs757411	imm_17_36095188	0.00238905	N
rs757411	imm_17_36050935	0.002379147	N
rs757411	imm_17_36061775	0.002347779	N
rs757411	imm_17_36091265	0.002287026	N
rs757411	imm_17_36105495	0.002242564	N
rs757411	imm_17_36088662	0.002226241	N
rs757411	imm_17_36061483	0.002205806	N
rs757411	imm_17_36051599	0.00220453	N
rs757411	imm_17_36061387	0.002112248	N
rs757411	imm_17_36067730	0.002099158	N
rs757411	imm_17_36067848	0.002099158	N
rs757411	imm_17_36100380	0.002066553	N
rs757411	imm_17_36049306	0.002027363	N
rs757411	imm_17_36068840	0.00191229	N
rs757411	imm_17_36073767	0.001897162	N
rs757411	imm_17_36107932	0.001216305	N
rs757411	imm_17_36115283	0.001075451	N
rs757411	imm_17_36114138	0.001052247	N
rs75793288	imm_4_123403861	0.663929665	Y
rs75793288	imm_4_123760791	0.036287936	N
rs75793288	imm_4_123589226	0.031131696	N
rs75793288	imm_4_123571375	0.029945666	N
rs75793288	imm_4_123675907	0.028410757	N
rs75793288	imm_4_123561564	0.023725832	N
rs75793288	imm_4_123535526	0.018147192	N
rs75793288	imm_4_123596932	0.018015621	N
rs75793288	imm_4_123645235	0.017769769	N
rs75793288	imm_4_123651448	0.017405693	N
rs75793288	imm_4_123491118	0.015761821	N
rs75793288	imm_4_123552627	0.015349701	N
rs75793288	imm_4_123483935	0.012102727	N
rs75793288	imm_4_123556368	0.008676863	N
rs75793288	imm_4_123351942	0.007831407	N
rs75793288	imm_4_123296345	0.007196227	N
rs75793288	imm_4_123345900	0.006843743	N
rs75793288	imm_4_123365675	0.006740887	N
rs75793288	imm_4_123287258	0.006658268	N
rs75793288	imm_4_123336445	0.005240097	N
rs75793288	imm_4_123336312	0.004395176	N
rs75793288	imm_4_123413320	0.004365468	N
rs75793288	imm_4_123684398	0.000997446	N
rs75793288	imm_4_123695693	0.000911582	N
rs75793288	imm_4_123720119	0.000896587	N
rs75793288	imm_4_123686016	0.000855553	N
rs75793288	imm_4_123717283	0.000760958	N
rs8056814	imm_16_73809828	0.631698728	Y
rs8056814	imm_16_73843985	0.175606789	N
rs8056814	imm_16_73804584	0.074270098	N
rs8056814	imm_16_73809662	0.069836107	N
rs8056814	imm_16_73802504	0.011228689	N
rs8056814	imm_16_73804746	0.006254672	N
rs8056814	imm_16_73804668	0.005249904	N
rs8056814	imm_16_73792373	0.005181845	N
rs8056814	imm_16_73804386	0.004055892	N
rs8056814	imm_16_73803536	0.003662625	N
rs8056814	imm_16_73800643	0.003244969	N
rs917911	imm_12_9797118	0.436168609	Y
rs917911	imm_12_9801431	0.385000323	Y
rs917911	imm_12_9814096	0.011122855	Y
rs917911	imm_12_9803997	0.008010175	Y
rs917911	imm_12_9814118	0.006684457	Y
rs917911	imm_12_9807907	0.005620445	Y
rs917911	imm_12_9816697	0.005420238	Y
rs917911	imm_12_9816706	0.005385716	Y
rs917911	imm_12_9817331	0.005304447	Y
rs917911	imm_12_9816603	0.005304447	Y
rs917911	imm_12_9816179	0.004994126	Y
rs917911	imm_12_9817025	0.004934217	Y
rs917911	imm_12_9818051	0.004902967	Y
rs917911	imm_12_9815719	0.004755866	Y
rs917911	imm_12_9817891	0.00474353	Y
rs917911	imm_12_9817664	0.004685264	Y
rs917911	imm_12_9816499	0.004560965	Y
rs917911	imm_12_9816431	0.004362726	Y
rs917911	imm_12_9820946	0.004180448	Y
rs917911	imm_12_9767358	0.003005734	Y
rs917911	imm_12_9766165	0.002803444	Y
rs917911	imm_12_9766166	0.00275506	Y
rs917911	imm_12_9769090	0.002588189	Y
rs917911	imm_12_9780424	0.002485602	Y
rs917911	imm_12_9769850	0.002463733	Y
rs917911	imm_12_9770502	0.002405678	Y
rs917911	imm_12_9769922	0.00229133	Y
rs917911	imm_12_9770635	0.00229133	Y
rs917911	imm_12_9777228	0.00219335	Y
rs917911	imm_12_9776793	0.002187146	Y
rs917911	imm_12_9768463	0.002181532	Y
rs917911	imm_12_9770693	0.002180382	Y
rs917911	imm_12_9770351	0.00217679	Y
rs917911	imm_12_9771381	0.002085227	Y
rs917911	imm_12_9770807	0.00206757	Y
rs917911	imm_12_9767617	0.002066428	Y
rs917911	imm_12_9775677	0.001936972	Y
rs917911	imm_12_9773967	0.001808855	Y
rs917911	imm_12_9712849	0.001685385	Y
rs917911	imm_12_9760538	0.001276908	Y
rs917911	imm_12_9768623	0.001155644	Y
rs917911	imm_12_9724895	0.00106802	Y
rs917911	imm_12_9701267	0.000987796	Y
rs917911	imm_12_9730183	0.000982648	Y
rs917911	imm_12_9735000	0.000949534	Y
rs917911	imm_12_9707696	0.000933757	Y
rs917911	imm_12_9771664	0.000889228	Y
rs917911	imm_12_9743196	0.000849049	Y
rs917911	imm_12_9742290	0.000816339	Y
rs917911	imm_12_9830534	0.000733917	Y
rs917911	imm_12_9715405	0.000728873	Y
rs917911	imm_12_9725612	0.000702506	Y
rs917911	imm_12_9747764	0.00061239	Y
rs917911	imm_12_9699545	0.000588118	Y
rs917911	imm_12_9748205	0.000578037	Y
rs917911	imm_12_9790317	0.000450278	Y
rs917911	imm_12_9788832	0.000445314	Y
rs917911	imm_12_9796957	0.000422848	Y
rs917911	imm_12_9631334	0.000393843	Y
rs917911	imm_12_9800553	0.000376551	Y
rs917911	imm_12_9743447	0.000359212	Y
rs917911	imm_12_9761682	0.000356704	Y
rs917911	imm_12_9751964	0.00035492	Y
rs917911	imm_12_9632645	0.000327224	Y
rs917911	imm_12_9784480	0.000321946	N
rs917911	imm_12_9750991	0.000316673	N
rs917911	imm_12_9830427	0.000315388	N
rs917911	imm_12_9634553	0.000315251	N
rs917911	imm_12_9631521	0.000313679	N
rs917911	imm_12_9636355	0.000302793	N
rs917911	imm_12_9634815	0.000292434	N
rs917911	imm_12_9634270	0.000291113	N
rs917911	imm_12_9634325	0.000291113	N
rs917911	imm_12_9634923	0.000291113	N
rs917911	imm_12_9635066	0.000291113	N
rs917911	imm_12_9635191	0.000290325	N
rs917911	imm_12_9759233	0.000250678	N
rs917911	imm_12_9799696	0.000235692	N
rs917911	imm_12_9801987	0.000217206	N
rs917911	imm_12_9819175	0.000201486	N
rs917911	imm_12_9642232	0.000187418	N
rs917911	imm_12_9724466	0.000185989	N
rs917911	imm_12_9795716	0.000170167	N
rs917911	imm_12_9765661	0.000161578	N
rs917911	imm_12_9796538	0.000156741	N
rs917911	imm_12_9764632	0.000149699	N
rs917911	imm_12_9798121	0.000137806	N
rs917911	imm_12_9761619	0.000134315	N
rs917911	imm_12_9764956	0.000133372	N
rs917911	imm_12_9761291	0.000129516	N
rs917911	imm_12_9778172	0.000117259	N
rs917911	imm_12_9778131	0.000115926	N
rs917911	imm_12_9761183	0.000114871	N
rs917911	imm_12_9779283	0.000112195	N
rs917911	imm_12_9770080	0.000111874	N
rs917911	imm_12_9767772	0.000110153	N
rs917911	imm_12_9700464	0.000109106	N
rs917911	imm_12_9769509	0.000108668	N
rs917911	imm_12_9778653	0.000107777	N
rs917911	imm_12_9693798	0.000105679	N
rs917911	imm_12_9779176	0.000105529	N
rs917911	imm_12_9753815	0.000105479	N
rs917911	imm_12_9779663	0.000105453	N
rs917911	imm_12_9777644	0.000104415	N
rs917911	imm_12_9776627	0.000101723	N
rs917911	imm_12_9852008	9.90E-05	N
rs917911	imm_12_9773773	9.73E-05	N
rs917911	imm_12_9638369	9.72E-05	N
rs917911	imm_12_9779358	9.70E-05	N
rs917911	imm_12_9768612	9.59E-05	N
rs917911	imm_12_9743075	9.53E-05	N
rs917911	imm_12_9774378	9.47E-05	N
rs917911	imm_12_9823337	9.29E-05	N
rs917911	imm_12_9775127	9.25E-05	N
rs917911	imm_12_9818921	9.05E-05	N
rs917911	imm_12_9797413	8.93E-05	N
rs917911	imm_12_9723226	8.81E-05	N
rs917911	imm_12_9640033	8.74E-05	N
rs917911	imm_12_9804364	8.66E-05	N
rs917911	imm_12_9858211	8.56E-05	N
rs917911	imm_12_9815011	8.45E-05	N
rs917911	imm_12_9759515	8.38E-05	N
rs917911	imm_12_9759543	8.15E-05	N
rs917911	imm_12_9797446	8.15E-05	N
rs917911	imm_12_9803706	8.04E-05	N
rs917911	imm_12_9791658	7.91E-05	N
rs917911	imm_12_9733182	7.83E-05	N
rs917911	imm_12_9745523	7.83E-05	N
rs917911	imm_12_9756424	7.75E-05	N
rs917911	imm_12_9688356	7.67E-05	N
rs917911	imm_12_9810328	7.39E-05	N
rs917911	imm_12_9637237	7.33E-05	N
rs917911	imm_12_9797334	7.32E-05	N
rs917911	imm_12_9857602	7.27E-05	N
rs917911	imm_12_9858318	7.25E-05	N
rs917911	imm_12_9693175	7.23E-05	N
rs917911	imm_12_9803449	7.17E-05	N
rs917911	imm_12_9856440	7.17E-05	N
rs917911	imm_12_9725661	7.00E-05	N
rs917911	imm_12_9732231	6.99E-05	N
rs917911	imm_12_9807813	6.83E-05	N
rs917911	imm_12_9842002	6.77E-05	N
rs917911	imm_12_9852257	6.67E-05	N
rs917911	imm_12_9809533	6.67E-05	N
rs9585056	X1kg_13_98879767	0.936898527	Y
rs9585056	X1kg_13_98878869	0.022140405	Y
rs9585056	X1kg_13_98866268	0.010390345	N
rs9585056	X1kg_13_98876916	0.008367114	N
rs9585056	X1kg_13_98856122	0.006516786	N
rs9585056	X1kg_13_98876260	0.003313896	N
rs9585056	X1kg_13_98862166	0.002185913	N
rs9585056	X1kg_13_98876460	0.001554659	N
